# T Cell-to-Stroma Enrichment (TSE) score: a gene expression metric that predicts response to immune checkpoint inhibitors in patients with urothelial cancer

**DOI:** 10.1101/2022.05.30.493997

**Authors:** Maud Rijnders, J. Alberto Nakauma-González, Debbie G.J. Robbrecht, Alberto Gil-Jimenez, Hayri E. Balcioglu, Astrid A.M. Oostvogels, Maureen J.B. Aarts, Joost L. Boormans, Paul Hamberg, Michiel S. van der Heijden, Bernadett E. Szabados, Geert J.L.H. van Leenders, Niven Mehra, Jens Voortman, Hans M. Westgeest, Ronald de Wit, Astrid A.M. van der Veldt, Reno Debets, Martijn P. Lolkema

## Abstract

Immune checkpoint inhibitors (ICIs) improve overall survival in patients with metastatic urothelial cancer (mUC). To identify predictive markers of response, whole-genome DNA (n=70) and RNA-sequencing (n=41) were performed using fresh metastatic biopsies prior to treatment with pembrolizumab. PD-L1 combined positivity score did not, whereas tumor mutational burden and APOBEC mutagenesis modestly predicted response. Using gene expression analysis, we defined the T cell-to-stroma enrichment (TSE) score, a signature-based metric that captures the relative abundance of T cells and stromal cells. Patients with a positive and negative TSE score show progression-free survival rates at 6 months of 67 and 0%, respectively. The TSE score was captured by immunofluorescence in tumor tissue, and validated in two independent ICI-treated cohorts of patients with mUC (IMvigor210) and muscle-invasive UC (ABACUS). In conclusion, the TSE score represents a clinically applicable marker that potentially aids in prospectively selecting patients with mUC for ICI treatment.
