## Supplementary Data1 for "T Cell-to-Stroma Enrichment (TSE) score: a gene expression metric that predicts response to immune checkpoint inhibitors in patients with urothelial cancer"

### Sheet: AllPathways
Pathway	Gene	Gene_altName	TSG_OG	Source
Cell cycle	CDKN1A		TSG	Sanchez-Vega, 2018
Cell cycle	CDKN1B		TSG	Sanchez-Vega, 2018
Cell cycle	CDKN2A		TSG	Sanchez-Vega, 2018
Cell cycle	CDKN2B		TSG	Sanchez-Vega, 2018
Cell cycle	CDKN2C		TSG	Sanchez-Vega, 2018
Cell cycle	CCND1		OG	Sanchez-Vega, 2018
Cell cycle	CCND2		OG	Sanchez-Vega, 2018
Cell cycle	CCND3		OG	Sanchez-Vega, 2018
Cell cycle	CCNE1		OG	Sanchez-Vega, 2018
Cell cycle	CDK2		OG	Sanchez-Vega, 2018
Cell cycle	CDK4		OG	Sanchez-Vega, 2018
Cell cycle	CDK6		OG	Sanchez-Vega, 2018
Cell cycle	RB1		TSG	Sanchez-Vega, 2018
Cell cycle	E2F1		OG	Sanchez-Vega, 2018
Cell cycle	E2F3		OG	Sanchez-Vega, 2018
Hippo	STK4	MST1	TSG	Sanchez-Vega, 2018
Hippo	STK3	MST2	TSG	Sanchez-Vega, 2018
Hippo	SAV1		TSG	Sanchez-Vega, 2018
Hippo	LATS1		TSG	Sanchez-Vega, 2018
Hippo	LATS2		TSG	Sanchez-Vega, 2018
Hippo	MOB1A		TSG	Sanchez-Vega, 2018
Hippo	MOB1B		TSG	Sanchez-Vega, 2018
Hippo	YAP1		OG	Sanchez-Vega, 2018
Hippo	WWTR1	TAZ	OG	Sanchez-Vega, 2018
Hippo	TEAD1		OG	Sanchez-Vega, 2018
Hippo	TEAD2		OG	Sanchez-Vega, 2018
Hippo	TEAD3		OG	Sanchez-Vega, 2018
Hippo	TEAD4		OG	Sanchez-Vega, 2018
Hippo	PTPN14		TSG	Sanchez-Vega, 2018
Hippo	NF2		TSG	Sanchez-Vega, 2018
Hippo	WWC1	KIBRA	TSG	Sanchez-Vega, 2018
Hippo	TAOK1		TSG	Sanchez-Vega, 2018
Hippo	TAOK2		TSG	Sanchez-Vega, 2018
Hippo	TAOK3		TSG	Sanchez-Vega, 2018
Hippo	CRB1		TSG	Sanchez-Vega, 2018
Hippo	CRB2		TSG	Sanchez-Vega, 2018
Hippo	CRB3		TSG	Sanchez-Vega, 2018
Hippo	LLGL1		TSG	Sanchez-Vega, 2018
Hippo	LLGL2		TSG	Sanchez-Vega, 2018
Hippo	HMCN1		TSG	Sanchez-Vega, 2018
Hippo	SCRIB			Sanchez-Vega, 2018
Hippo	HIPK2		OG	Sanchez-Vega, 2018
Hippo	FAT1		TSG	Sanchez-Vega, 2018
Hippo	FAT2		TSG	Sanchez-Vega, 2018
Hippo	FAT3		TSG	Sanchez-Vega, 2018
Hippo	FAT4		TSG	Sanchez-Vega, 2018
Hippo	DCHS1		TSG	Sanchez-Vega, 2018
Hippo	DCHS2		TSG	Sanchez-Vega, 2018
Hippo	CSNK1E		TSG	Sanchez-Vega, 2018
Hippo	CSNK1D		TSG	Sanchez-Vega, 2018
Hippo	AJUBA		OG	Sanchez-Vega, 2018
Hippo	LIMD1		OG	Sanchez-Vega, 2018
Hippo	WTIP		OG	Sanchez-Vega, 2018
Myc	MAX		TSG	Sanchez-Vega, 2018
Myc	MGA		TSG	Sanchez-Vega, 2018
Myc	MLX		TSG	Sanchez-Vega, 2018
Myc	MLXIP		OG	Sanchez-Vega, 2018
Myc	MLXIPL		OG	Sanchez-Vega, 2018
Myc	MNT		TSG	Sanchez-Vega, 2018
Myc	MXD1			Sanchez-Vega, 2018
Myc	MXD3			Sanchez-Vega, 2018
Myc	MXD4			Sanchez-Vega, 2018
Myc	MXI1		TSG	Sanchez-Vega, 2018
Myc	MYC		OG	Sanchez-Vega, 2018
Myc	MYCL	MYCL1	OG	Sanchez-Vega, 2018
Myc	MYCN		OG	Sanchez-Vega, 2018
Notch	ARRDC1		OG	Sanchez-Vega, 2018
Notch	CNTN6		TSG	Sanchez-Vega, 2018
Notch	CREBBP		TSG	Sanchez-Vega, 2018
Notch	EP300		TSG	Sanchez-Vega, 2018
Notch	HES1	HES-1	TSG	Sanchez-Vega, 2018
Notch	HES2	HES-2	TSG	Sanchez-Vega, 2018
Notch	HES3	HES-3	TSG	Sanchez-Vega, 2018
Notch	HES4	HES-4	TSG	Sanchez-Vega, 2018
Notch	HES5	HES-5	TSG	Sanchez-Vega, 2018
Notch	HEY1	HEY-1	TSG	Sanchez-Vega, 2018
Notch	HEY2	HEY-2	TSG	Sanchez-Vega, 2018
Notch	HEYL		TSG	Sanchez-Vega, 2018
Notch	KAT2B		TSG	Sanchez-Vega, 2018
Notch	KDM5A		OG	Sanchez-Vega, 2018
Notch	NOTCH1		TSG	Sanchez-Vega, 2018
Notch	NOTCH2		TSG	Sanchez-Vega, 2018
Notch	NOTCH3		TSG	Sanchez-Vega, 2018
Notch	NOTCH4		TSG	Sanchez-Vega, 2018
Notch	NOV	CNN3	TSG	Sanchez-Vega, 2018
Notch	NRARP		OG	Sanchez-Vega, 2018
Notch	PSEN2		TSG	Sanchez-Vega, 2018
Notch	LFNG			Sanchez-Vega, 2018
Notch	ITCH			Sanchez-Vega, 2018
Notch	NCSTN			Sanchez-Vega, 2018
Notch	SPEN		TSG	Sanchez-Vega, 2018
Notch	JAG1			Sanchez-Vega, 2018
Notch	APH1A			Sanchez-Vega, 2018
Notch	FBXW7		TSG	Sanchez-Vega, 2018
Notch	FHL1			Sanchez-Vega, 2018
Notch	THBS2	TSP2		Sanchez-Vega, 2018
Notch	HDAC2			Sanchez-Vega, 2018
Notch	MFAP2			Sanchez-Vega, 2018
Notch	CUL1		TSG	Sanchez-Vega, 2018
Notch	RFNG			Sanchez-Vega, 2018
Notch	NCOR1		TSG	Sanchez-Vega, 2018
Notch	NCOR2		TSG	Sanchez-Vega, 2018
Notch	MFAP5			Sanchez-Vega, 2018
Notch	HDAC1		OG	Sanchez-Vega, 2018
Notch	NUMB			Sanchez-Vega, 2018
Notch	JAG2		TSG	Sanchez-Vega, 2018
Notch	MAML3		TSG	Sanchez-Vega, 2018
Notch	MFNG			Sanchez-Vega, 2018
Notch	CIR1			Sanchez-Vega, 2018
Notch	CNTN1			Sanchez-Vega, 2018
Notch	MAML1			Sanchez-Vega, 2018
Notch	MAML2			Sanchez-Vega, 2018
Notch	NUMBL			Sanchez-Vega, 2018
Notch	PSEN1			Sanchez-Vega, 2018
Notch	PSENEN			Sanchez-Vega, 2018
Notch	RBPJ			Sanchez-Vega, 2018
Notch	RBPJL			Sanchez-Vega, 2018
Notch	RBX1			Sanchez-Vega, 2018
Notch	SAP30			Sanchez-Vega, 2018
Notch	SKP1			Sanchez-Vega, 2018
Notch	SNW1			Sanchez-Vega, 2018
Notch	CTBP1			Sanchez-Vega, 2018
Notch	CTBP2			Sanchez-Vega, 2018
Notch	ADAM10			Sanchez-Vega, 2018
Notch	APH1B			Sanchez-Vega, 2018
Notch	ADAM17			Sanchez-Vega, 2018
Notch	DLK1	DLK-1		Sanchez-Vega, 2018
Notch	DLL1			Sanchez-Vega, 2018
Notch	DLL3			Sanchez-Vega, 2018
Notch	DLL4			Sanchez-Vega, 2018
Notch	DNER		TSG	Sanchez-Vega, 2018
Notch	DTX1			Sanchez-Vega, 2018
Notch	DTX2			Sanchez-Vega, 2018
Notch	DTX3			Sanchez-Vega, 2018
Notch	DTX3L			Sanchez-Vega, 2018
Notch	DTX4			Sanchez-Vega, 2018
Notch	EGFL7			Sanchez-Vega, 2018
Nrf2	NFE2L2	NRF2	OG	Sanchez-Vega, 2018
Nrf2	KEAP1		TSG	Sanchez-Vega, 2018
Nrf2	CUL3		TSG	Sanchez-Vega, 2018
PI3K	EIF4EBP1	4EBP1	OG	Sanchez-Vega, 2018
PI3K	AKT1		OG	Sanchez-Vega, 2018
PI3K	AKT2		OG	Sanchez-Vega, 2018
PI3K	AKT3		OG	Sanchez-Vega, 2018
PI3K	AKT1S1	AKTS1	OG	Sanchez-Vega, 2018
PI3K	DEPDC5			Sanchez-Vega, 2018
PI3K	DEPTOR		OG	Sanchez-Vega, 2018
PI3K	INPP4B		TSG	Sanchez-Vega, 2018
PI3K	MAPKAP1		OG	Sanchez-Vega, 2018
PI3K	MLST8		OG	Sanchez-Vega, 2018
PI3K	MTOR		OG	Sanchez-Vega, 2018
PI3K	NPRL2		TSG	Sanchez-Vega, 2018
PI3K	NPRL3		TSG	Sanchez-Vega, 2018
PI3K	PDK1		OG	Sanchez-Vega, 2018
PI3K	PIK3CA		OG	Sanchez-Vega, 2018
PI3K	PIK3CB		OG	Sanchez-Vega, 2018
PI3K	PIK3R1		TSG	Sanchez-Vega, 2018
PI3K	PIK3R2		OG	Sanchez-Vega, 2018
PI3K	PIK3R3		TSG	Sanchez-Vega, 2018
PI3K	PPP2R1A		TSG	Sanchez-Vega, 2018
PI3K	PTEN		TSG	Sanchez-Vega, 2018
PI3K	RHEB		OG	Sanchez-Vega, 2018
PI3K	RICTOR		OG	Sanchez-Vega, 2018
PI3K	RPTOR		OG	Sanchez-Vega, 2018
PI3K	RPS6		OG	Sanchez-Vega, 2018
PI3K	RPS6KB1		OG	Sanchez-Vega, 2018
PI3K	STK11		TSG	Sanchez-Vega, 2018
PI3K	TSC1		TSG	Sanchez-Vega, 2018
PI3K	TSC2		TSG	Sanchez-Vega, 2018
TGF-beta	TGFBR1		TSG	Sanchez-Vega, 2018
TGF-beta	TGFBR2		TSG	Sanchez-Vega, 2018
TGF-beta	ACVR2A		TSG	Sanchez-Vega, 2018
TGF-beta	ACVR1B		TSG	Sanchez-Vega, 2018
TGF-beta	SMAD2		TSG	Sanchez-Vega, 2018
TGF-beta	SMAD3		TSG	Sanchez-Vega, 2018
TGF-beta	SMAD4		TSG	Sanchez-Vega, 2018
RTK-RAS	ABL1		OG	Sanchez-Vega, 2018
RTK-RAS	EGFR		OG	Sanchez-Vega, 2018
RTK-RAS	ERBB2		OG	Sanchez-Vega, 2018
RTK-RAS	ERBB3		OG	Sanchez-Vega, 2018
RTK-RAS	ERBB4		OG	Sanchez-Vega, 2018
RTK-RAS	PDGFRA		OG	Sanchez-Vega, 2018
RTK-RAS	PDGFRB		OG	Sanchez-Vega, 2018
RTK-RAS	MET		OG	Sanchez-Vega, 2018
RTK-RAS	FGFR1		OG	Sanchez-Vega, 2018
RTK-RAS	FGFR2		OG	Sanchez-Vega, 2018
RTK-RAS	FGFR3		OG	Sanchez-Vega, 2018
RTK-RAS	FGFR4		OG	Sanchez-Vega, 2018
RTK-RAS	FLT3		OG	Sanchez-Vega, 2018
RTK-RAS	ALK		OG	Sanchez-Vega, 2018
RTK-RAS	RET		OG	Sanchez-Vega, 2018
RTK-RAS	ROS1		OG	Sanchez-Vega, 2018
RTK-RAS	KIT		OG	Sanchez-Vega, 2018
RTK-RAS	IGF1R		OG	Sanchez-Vega, 2018
RTK-RAS	NTRK1		OG	Sanchez-Vega, 2018
RTK-RAS	NTRK2		OG	Sanchez-Vega, 2018
RTK-RAS	NTRK3		OG	Sanchez-Vega, 2018
RTK-RAS	SOS1		OG	Sanchez-Vega, 2018
RTK-RAS	GRB2		OG	Sanchez-Vega, 2018
RTK-RAS	PTPN11		OG	Sanchez-Vega, 2018
RTK-RAS	KRAS		OG	Sanchez-Vega, 2018
RTK-RAS	HRAS		OG	Sanchez-Vega, 2018
RTK-RAS	NRAS		OG	Sanchez-Vega, 2018
RTK-RAS	RIT1		OG	Sanchez-Vega, 2018
RTK-RAS	ARAF		OG	Sanchez-Vega, 2018
RTK-RAS	BRAF		OG	Sanchez-Vega, 2018
RTK-RAS	RAF1		OG	Sanchez-Vega, 2018
RTK-RAS	RAC1		OG	Sanchez-Vega, 2018
RTK-RAS	MAP2K1		OG	Sanchez-Vega, 2018
RTK-RAS	MAP2K2		OG	Sanchez-Vega, 2018
RTK-RAS	MAPK1		OG	Sanchez-Vega, 2018
RTK-RAS	NF1		TSG	Sanchez-Vega, 2018
RTK-RAS	RASA1		TSG	Sanchez-Vega, 2018
RTK-RAS	CBL		TSG	Sanchez-Vega, 2018
RTK-RAS	ERRFI1		TSG	Sanchez-Vega, 2018
RTK-RAS	CBLB			Sanchez-Vega, 2018
RTK-RAS	CBLC			Sanchez-Vega, 2018
RTK-RAS	INSR			Sanchez-Vega, 2018
RTK-RAS	INSRR			Sanchez-Vega, 2018
RTK-RAS	IRS1			Sanchez-Vega, 2018
RTK-RAS	SOS2			Sanchez-Vega, 2018
RTK-RAS	SHC1			Sanchez-Vega, 2018
RTK-RAS	SHC2			Sanchez-Vega, 2018
RTK-RAS	SHC3			Sanchez-Vega, 2018
RTK-RAS	SHC4			Sanchez-Vega, 2018
RTK-RAS	RASGRP1			Sanchez-Vega, 2018
RTK-RAS	RASGRP2			Sanchez-Vega, 2018
RTK-RAS	RASGRP3			Sanchez-Vega, 2018
RTK-RAS	RASGRP4			Sanchez-Vega, 2018
RTK-RAS	RAPGEF1			Sanchez-Vega, 2018
RTK-RAS	RAPGEF2			Sanchez-Vega, 2018
RTK-RAS	RASGRF1			Sanchez-Vega, 2018
RTK-RAS	RASGRF2			Sanchez-Vega, 2018
RTK-RAS	FNTA			Sanchez-Vega, 2018
RTK-RAS	FNTB			Sanchez-Vega, 2018
RTK-RAS	RCE1			Sanchez-Vega, 2018
RTK-RAS	ICMT			Sanchez-Vega, 2018
RTK-RAS	MRAS			Sanchez-Vega, 2018
RTK-RAS	PLXNB1			Sanchez-Vega, 2018
RTK-RAS	MAPK3			Sanchez-Vega, 2018
RTK-RAS	ARHGAP35			Sanchez-Vega, 2018
RTK-RAS	RASA2			Sanchez-Vega, 2018
RTK-RAS	RASA3			Sanchez-Vega, 2018
RTK-RAS	RASAL1			Sanchez-Vega, 2018
RTK-RAS	RASAL2			Sanchez-Vega, 2018
RTK-RAS	RASAL3			Sanchez-Vega, 2018
RTK-RAS	SPRED1			Sanchez-Vega, 2018
RTK-RAS	SPRED2			Sanchez-Vega, 2018
RTK-RAS	SPRED3			Sanchez-Vega, 2018
RTK-RAS	DAB2IP			Sanchez-Vega, 2018
RTK-RAS	SHOC2			Sanchez-Vega, 2018
RTK-RAS	PPP1CA			Sanchez-Vega, 2018
RTK-RAS	PIN1			Sanchez-Vega, 2018
RTK-RAS	KSR1			Sanchez-Vega, 2018
RTK-RAS	KSR2			Sanchez-Vega, 2018
RTK-RAS	PEBP1			Sanchez-Vega, 2018
RTK-RAS	ERF		TSG	Sanchez-Vega, 2018
RTK-RAS	PEA15			Sanchez-Vega, 2018
RTK-RAS	IRS2		OG	Sanchez-Vega, 2018
p53	TP53		TSG	Sanchez-Vega, 2018
p53	MDM2		OG	Sanchez-Vega, 2018
p53	MDM4		OG	Sanchez-Vega, 2018
p53	ATM		TSG	Sanchez-Vega, 2018
p53	CHEK2		TSG	Sanchez-Vega, 2018
p53	RPS6KA3		OG	Sanchez-Vega, 2018
WNT	CHD8			Sanchez-Vega, 2018
WNT	LEF1		OG	Sanchez-Vega, 2018
WNT	LGR4		OG	Sanchez-Vega, 2018
WNT	LGR5		OG	Sanchez-Vega, 2018
WNT	LRP5		OG	Sanchez-Vega, 2018
WNT	LRP6		OG	Sanchez-Vega, 2018
WNT	LZTR1			Sanchez-Vega, 2018
WNT	NDP			Sanchez-Vega, 2018
WNT	PORCN		OG	Sanchez-Vega, 2018
WNT	RSPO1		OG	Sanchez-Vega, 2018
WNT	SFRP1		TSG	Sanchez-Vega, 2018
WNT	SFRP2		TSG	Sanchez-Vega, 2018
WNT	SFRP4		TSG	Sanchez-Vega, 2018
WNT	SFRP5		TSG	Sanchez-Vega, 2018
WNT	SOST		TSG	Sanchez-Vega, 2018
WNT	TCF7L1		TSG	Sanchez-Vega, 2018
WNT	TLE1		TSG	Sanchez-Vega, 2018
WNT	TLE2		TSG	Sanchez-Vega, 2018
WNT	TLE3		TSG	Sanchez-Vega, 2018
WNT	TLE4		TSG	Sanchez-Vega, 2018
WNT	WIF1		TSG	Sanchez-Vega, 2018
WNT	ZNRF3		TSG	Sanchez-Vega, 2018
WNT	CTNNB1		OG	Sanchez-Vega, 2018
WNT	DVL1		OG	Sanchez-Vega, 2018
WNT	DVL2		OG	Sanchez-Vega, 2018
WNT	DVL3		OG	Sanchez-Vega, 2018
WNT	FRAT1		OG	Sanchez-Vega, 2018
WNT	FRAT2		OG	Sanchez-Vega, 2018
WNT	FZD1		OG	Sanchez-Vega, 2018
WNT	FZD10		OG	Sanchez-Vega, 2018
WNT	FZD2		OG	Sanchez-Vega, 2018
WNT	FZD3		OG	Sanchez-Vega, 2018
WNT	FZD4		OG	Sanchez-Vega, 2018
WNT	FZD5		OG	Sanchez-Vega, 2018
WNT	FZD6		OG	Sanchez-Vega, 2018
WNT	FZD7		OG	Sanchez-Vega, 2018
WNT	FZD8		OG	Sanchez-Vega, 2018
WNT	FZD9		OG	Sanchez-Vega, 2018
WNT	WNT1		OG	Sanchez-Vega, 2018
WNT	WNT10A		OG	Sanchez-Vega, 2018
WNT	WNT10B		OG	Sanchez-Vega, 2018
WNT	WNT11		OG	Sanchez-Vega, 2018
WNT	WNT16		OG	Sanchez-Vega, 2018
WNT	WNT2		OG	Sanchez-Vega, 2018
WNT	WNT3A		OG	Sanchez-Vega, 2018
WNT	WNT4		OG	Sanchez-Vega, 2018
WNT	WNT5A		OG	Sanchez-Vega, 2018
WNT	WNT5B		OG	Sanchez-Vega, 2018
WNT	WNT6		OG	Sanchez-Vega, 2018
WNT	WNT7A		OG	Sanchez-Vega, 2018
WNT	WNT7B		OG	Sanchez-Vega, 2018
WNT	WNT8A		OG	Sanchez-Vega, 2018
WNT	WNT8B		OG	Sanchez-Vega, 2018
WNT	WNT9A		OG	Sanchez-Vega, 2018
WNT	WNT9B		OG	Sanchez-Vega, 2018
WNT	AMER1		TSG	Sanchez-Vega, 2018
WNT	APC		TSG	Sanchez-Vega, 2018
WNT	AXIN1		TSG	Sanchez-Vega, 2018
WNT	AXIN2		TSG	Sanchez-Vega, 2018
WNT	DKK1		TSG	Sanchez-Vega, 2018
WNT	DKK2		TSG	Sanchez-Vega, 2018
WNT	DKK3		TSG	Sanchez-Vega, 2018
WNT	DKK4		TSG	Sanchez-Vega, 2018
WNT	GSK3B		TSG	Sanchez-Vega, 2018
WNT	RNF43		TSG	Sanchez-Vega, 2018
WNT	TCF7		TSG	Sanchez-Vega, 2018
WNT	TCF7L2		TSG	Sanchez-Vega, 2018
WNT	CHD4			Sanchez-Vega, 2018
JAK-STAT	JAK1			Leonard, 2001
JAK-STAT	JAK2		OG	Leonard, 2001
JAK-STAT	JAK3		OG	Leonard, 2001
JAK-STAT	TYK2		OG	Leonard, 2001
JAK-STAT	STAT1			Leonard, 2001
JAK-STAT	STAT2			Leonard, 2001
JAK-STAT	STAT3		OG	Leonard, 2001
JAK-STAT	STAT4			Leonard, 2001
JAK-STAT	STAT5A		OG	Leonard, 2001
JAK-STAT	STAT5B		OG	Leonard, 2001
JAK-STAT	STAT6		OG	Leonard, 2001
DDR	MLH1			Taber, 2020
DDR	MSH2			Taber, 2020
DDR	MSH6			Taber, 2020
DDR	PMS1			Taber, 2020
DDR	PMS2			Taber, 2020
DDR	ERCC2			Taber, 2020
DDR	ERCC3			Taber, 2020
DDR	ERCC4			Taber, 2020
DDR	ERCC5			Taber, 2020
DDR	BRCA1			Taber, 2020
DDR	MRE11A			Taber, 2020
DDR	NBN			Taber, 2020
DDR	RAD50			Taber, 2020
DDR	RAD51			Taber, 2020
DDR	RAD51B			Taber, 2020
DDR	RAD51D			Taber, 2020
DDR	RAD52			Taber, 2020
DDR	RAD54L			Taber, 2020
DDR	BRCA2			Taber, 2020
DDR	BRIP1			Taber, 2020
DDR	FANCA			Taber, 2020
DDR	FANCC			Taber, 2020
DDR	PALB2			Taber, 2020
DDR	RAD51C			Taber, 2020
DDR	BLM			Taber, 2020
DDR	ATM			Taber, 2020
DDR	ATR			Taber, 2020
DDR	CHEK1			Taber, 2020
DDR	CHEK2			Taber, 2020
DDR	MDC1			Taber, 2020
DDR	POLE			Taber, 2020
DDR	MUTYH			Taber, 2020
DDR	PARP1			Taber, 2020
DDR	RECQL4			Taber, 2020
