## Supplementary Data2 for "T Cell-to-Stroma Enrichment (TSE) score: a gene expression metric that predicts response to immune checkpoint inhibitors in patients with urothelial cancer"

### Sheet: Sheet1
											Genomics																Transcriptomics
hmfPatientId	BiopsySiteAnnotation	Sex	ageAtBiopsy	hasSystemicPreTreatment	PD-L1_CPS	ResponseToPembro	Survival status	OS days	PFS status	PFS days	tumorPurity	Genome.TMB	tmbStatus	clonalFraction	totalProteinCodingMuts	totalSV	genomePloidy	msStatus	hr_status	hrd_type	hasChromothripsis	foldEnrichmentAPOBEC	E_pAdj	APOBEC_enrich	APOBEC_mutagenesis	genomicSubtype	RNAseq	TCR_diversityIndex	consensusMIBC	RNA_mUCsubtype	LumA_score_mUC	LumB_score_mUC	BaSq_score_mUC	Stroma_score_mUC	NonSpe_score_mUC	globalSigScore_Tcells	globalSigScore_stroma	TSE_score	TSE_category	Immunofluorescence staining
HMF000531	Lymph node	male	72	Yes		non-responder	1	164	1	65	0.21	27.2413	High TMB (≥10)	0.86446	854	165	2.52	MSS	HR_proficient	none	No	3.76952	0	Yes	High	GenS1	Yes	28.8137	Basal/Squamous	Basal/Squamous	-0.25754	-0.938003	1.0867	1.00688	0.19828	0.509884	1.25853	-0.748643	Negative
HMF002889	Liver	male	54	Yes		non-responder	1	138	1	71	0.33	7.55245	Low TMB (<10)	0.856028	195	844	3.1	MSS	HR_deficient	BRCA2_type	Yes	1.9797	0	Yes	Low	GenS2	Yes	12.0096	Stroma-rich	Stroma-rich	0.390291	-0.247017	-0.17059	1.01385	-0.308808	-0.79302	0.709354	-1.50237	Negative
HMF000319	Peritoneum	male	68	Yes		non-responder	1	641	1	73	0.2	18.085	High TMB (≥10)	0.985508	685	221	5.5	MSS	HR_proficient	none	Yes	3.67631	0	Yes	High	GenS1	Yes	4.29092	Stroma-rich	Stroma-rich	-0.00614223	-0.472152	0.00157915	1.10984	-0.447703	0.135806	0.762139	-0.626332	Negative
HMF000061	Lymph node	male	72	Yes		responder	1	287	1	273	0.57	6.36169	Low TMB (<10)	0.866703	129	165	3.25	MSS	HR_proficient	none	No	2.49658	0	Yes	Medium	GenS1	Yes	100	Luminal unstable	Non-specified	0.0946495	-0.102781	-0.00755595	-0.460973	0.730122	1.19846	-0.328661	1.52712	Positive
HMF001286	Soft tissue	male	71	Yes		non-responder	1	226	1	82	0.92	7.82181	Low TMB (<10)	0.899718	241	315	3.15	MSS	HR_proficient	none	No	2.46571	0	Yes	Medium	GenS1	Yes	NA	Basal/Squamous	Non-specified	-0.798077	-0.500695	0.319876	-0.624686	0.366916	0.175911	-0.0157748	0.191686	Neutral
HMF000575	Liver	male	73	No		responder	1	936	1	518	0.54	11.1135	High TMB (≥10)	0.818165	363	664	3.2	MSS	HR_proficient	none	No	3.2528	0	Yes	High	GenS1	No
HMF001283	Lung	male	75	Yes	neg	responder	1	337	1	284	0.82	10.3279	High TMB (≥10)	0.852989	330	131	2.2	MSS	HR_proficient	none	No	3.0644	0	Yes	High	GenS1	Yes	15.3967	Luminal papillary	Luminal-b	0.1089	1.06499	-0.0570285	-0.638578	-0.393485	-0.406796	-0.647221	0.240425	Neutral	Available in SourceData.xlsx
HMF002069	Lymph node	male	74	Yes	pos	non-responder	1	261	1	161	0.62	11.6124	High TMB (≥10)	0.896533	333	842	3.5	MSS	HR_proficient	none	Yes	2.99577	0	Yes	Medium	GenS1	Yes	58.8172	Luminal unstable	Non-specified	0.134365	-0.103046	-0.275227	-0.603803	0.766422	0.011272	-0.667593	0.678865	Positive	Available in SourceData.xlsx
HMF002597	Lymph node	male	49	Yes	neg	non-responder	1	796	1	176	0.52	10.4699	High TMB (≥10)	0.859787	232	486	2.9	MSS	HR_proficient	none	No	1.99558	0	Yes	Low	GenS2	Yes	11.1517	Luminal unstable	Non-specified	-0.00477096	-0.395372	-0.204285	0.124268	0.604884	0.762508	0.151481	0.611027	Positive	Available in SourceData.xlsx
HMF000999	Liver	female	55	Yes	neg	non-responder	1	67	1	67	0.61	18.7755	High TMB (≥10)	0.787882	492	199	2.86	MSS	HR_proficient	none	No	3.24783	0	Yes	High	GenS1	Yes	22.7716	Luminal unstable	Non-specified	-0.164886	-0.00120896	0.09102	-0.281142	1.3359	-0.0581068	-0.0474933	-0.0106135	Neutral	Available in SourceData.xlsx
HMF003160	Liver	male	59	Yes	pos	non-responder	1	19	1	19	0.53	11.0467	High TMB (≥10)	0.799943	251	638	3.1	MSS	HR_proficient	none	Yes	2.6265	0	Yes	Medium	GenS2	Yes	13.5931	Basal/Squamous	Basal/Squamous	-0.0829119	0.150399	0.684109	-0.0426734	-0.0705262	-0.379156	0.296907	-0.676063	Negative	Available in SourceData.xlsx
HMF003499	Liver	male	70	Yes	neg	non-responder	1	58	1	58	0.36	19.6241	High TMB (≥10)	0.832667	727	758	4.1	MSS	HR_proficient	none	Yes	3.69774	0	Yes	High	GenS1	Yes	11.8652	Luminal unstable	Non-specified	0.251051	-0.128804	-0.351618	-0.0128951	0.713876	-0.193109	0.121157	-0.314266	Neutral	Available in SourceData.xlsx
HMF003280	Lymph node	male	69	Yes	neg	non-responder	1	240	1	80	0.45	6.95987	Low TMB (<10)	0.896626	157	209	3.4	MSS	HR_proficient	none	No	0.850099	1	No	No	GenS3	Yes	6.78434	Stroma-rich	Stroma-rich	-0.190284	-0.570975	0.09159	0.874089	-0.427421	-0.406952	0.494608	-0.90156	Negative
HMF002909	Lymph node	male	72	No	pos	responder	0	407	0	407	0.29	44.904	High TMB (≥10)	0.906547	1467	1093	5.6	MSS	HR_deficient	BRCA2_type	No	2.56268	0	Yes	Medium	GenS2	Yes	80.0573	Luminal unstable	Luminal-a	0.61643	0.195287	-0.383457	0.544004	0.258654	1.16506	0.466237	0.698825	Positive	Available in SourceData.xlsx
HMF000227	Liver	male	71	Yes	pos	responder	0	946	0	946	0.34	15.0255	High TMB (≥10)	0.979251	535	425	6.2	MSS	HR_proficient	none	No	3.61758	0	Yes	High	GenS1	Yes	10.6791	Luminal unstable	Luminal-a	0.334421	-0.277064	-0.163737	-0.172393	0.277863	-0.200104	-0.124481	-0.0756231	Neutral	Available in SourceData.xlsx
HMF002912	Primary bladder tumor	female	68	Yes	neg	non-responder	1	299	1	78	0.69	4.76899	Low TMB (<10)	0.897748	113	230	2.88	MSS	HR_proficient	none	Yes	2.01007	2.12385e-199	Yes	Medium	GenS6	Yes	20.4977	Luminal papillary	Luminal-b	0.404849	0.749086	-0.367367	-0.0939504	-0.184963	0.0130048	-0.264972	0.277977	Neutral	Available in SourceData.xlsx
HMF002737	Lymph node	male	73	Yes	neg	responder	0	785	0	785	0.26	4.73331	Low TMB (<10)	0.908654	121	29	3.95	MSS	HR_proficient	none	No	3.10889	0	Yes	High	GenS2	Yes	18.9055	Luminal papillary	Luminal-b	0.0623059	0.852149	0.0856676	0.0788854	-0.118449	0.883375	0.269138	0.614238	Positive	Available in SourceData.xlsx
HMF003571	Soft tissue	male	78	Yes	neg	non-responder	1	77	1	64	0.52	3.75594	Low TMB (<10)	0.781038	110	77	3.75	MSS	HR_proficient	none	No	2.6523	0	Yes	Medium	GenS1	Yes	5.26113	Basal/Squamous	Basal/Squamous	-0.135327	-0.00275847	0.59771	0.3201	-0.171952	-0.556471	0.363202	-0.919673	Negative	Available in SourceData.xlsx
HMF000172	Soft tissue	female	70	Yes	neg	non-responder	1	257	1	86	0.5	4.62522	Low TMB (<10)	0.86772	97	129	1.9	MSS	HR_proficient	none	No	0.712933	1	No	No	GenS5	Yes	8.67482	Basal/Squamous	Basal/Squamous	-0.435289	-1.11798	0.551809	0.168661	-0.351623	0.672295	0.42412	0.248175	Neutral	Available in SourceData.xlsx
HMF001887	Lymph node	male	72	Yes	neg	responder	0	631	1	329	0.21	10.2607	High TMB (≥10)	0.9047	311	210	3.5	MSS	HR_proficient	none	No	3.37517	0	Yes	High	GenS1	Yes	31.5456	Stroma-rich	Non-specified	-0.0629304	-0.384281	0.150726	0.434116	0.45707	1.199	0.222264	0.976734	Positive	Available in SourceData.xlsx
HMF001638	Lymph node	male	68	Yes	neg	non-responder	1	124	1	76	0.27	10.981	High TMB (≥10)	0.969989	303	738	5.5	MSS	HR_deficient	BRCA1_type	Yes	1.94777	0	Yes	Low	GenS2	Yes	14.6199	Stroma-rich	Stroma-rich	0.0386912	-0.371383	0.344551	1.56661	-0.253764	0.00863121	0.910069	-0.901438	Negative	Available in SourceData.xlsx
HMF004385	Lymph node	female	58	Yes	neg	non-responder	1	274	1	76	0.59	12.8787	High TMB (≥10)	0.606638	389	114	3.25	MSS	HR_proficient	none	No	2.92554	0	Yes	Medium	GenS1	Yes	26.546	Luminal unstable	Non-specified	0.166835	0.112283	-0.440261	-0.223594	0.577332	-0.426179	-0.421442	-0.00473785	Neutral	Available in SourceData.xlsx
HMF003863	Liver	male	73	Yes	neg	responder	1	330	1	253	0.49	17.5336	High TMB (≥10)	0.913232	730	340	4	MSS	HR_proficient	none	No	3.10337	0	Yes	High	GenS1	Yes	NA	Basal/Squamous	Basal/Squamous	0.0592274	-0.776124	0.568937	-1.15038	-0.174715	-0.040287	-1.10146	1.06118	Positive	Available in SourceData.xlsx
HMF003891	Bone	male	61	No	pos	non-responder	1	346	1	75	0.69	5.66976	Low TMB (<10)	0.922634	227	109	1.8	MSS	HR_proficient	none	No	3.58215	0	Yes	High	GenS1	No
HMF004337	Bone	male	67	Yes	neg	responder	0	498	0	498	0.26	10.8127	High TMB (≥10)	0.909789	290	237	3.05	MSS	HR_proficient	none	No	1.6205	0	Yes	Low	GenS3	No
HMF003901	Lymph node	male	78	Yes	neg	non-responder	1	62	1	53	0.67	1.76515	Low TMB (<10)	0.867764	45	114	1.88	MSS	HR_proficient	none	Yes	1.10801	0.0187365	No	No	GenS2	No
HMF003884	Liver	female	72	Yes	neg	non-responder	1	170	1	76	0.43	16.1491	High TMB (≥10)	0.875512	576	258	2.92	MSS	HR_proficient	none	No	3.80123	0	Yes	High	GenS1	No
HMF003915	Lymph node	male	42	Yes	neg	responder	1	424	1	190	0.78	10.7501	High TMB (≥10)	0.915469	330	63	1.72	MSS	HR_proficient	none	No	3.29272	0	Yes	High	GenS1	No
HMF004220	Lymph node	male	64	No	pos	responder	0	365	0	365	0.35	39.681	High TMB (≥10)	0.870556	1210	195	3.5	MSS	HR_proficient	none	No	3.84567	0	Yes	High	GenS1	No
HMF003814	Lymph node	male	56	Yes	pos	non-responder	1	53	1	34	0.42	5.92477	Low TMB (<10)	0.884333	184	134	3.4	MSS	HR_proficient	none	No	2.4013	0	Yes	Medium	GenS2	No
HMF003908	Lymph node	female	65	Yes	pos	non-responder	1	130	1	36	0.21	3.24451	Low TMB (<10)	0.917736	103	329	4.85	MSS	HR_proficient	none	No	2.08798	1.48684e-264	Yes	Medium	GenS2	No
HMF004325	Lymph node	male	65	Yes	pos	non-responder	1	160	1	49	0.35	4.54092	Low TMB (<10)	0.76466	141	250	3.3	MSS	HR_proficient	none	No	2.8016	0	Yes	Medium	GenS1	No
HMF004422	Soft tissue	male	72	No	pos	responder	0	288	0	288	0.46	16.366	High TMB (≥10)	0.866578	539	103	3.3	MSS	HR_proficient	none	No	3.61109	0	Yes	High	GenS1	No
HMF004723	Liver	male	71	Yes	neg	non-responder	1	73	1	36	0.43	8.91357	Low TMB (<10)	0.687338	265	342	3.35	MSS	HR_proficient	none	Yes	2.52798	0	Yes	Medium	GenS1	No
HMF004710	Liver	female	58	Yes	neg	non-responder	1	32	1	13	0.26	11.598	High TMB (≥10)	0.879897	438	183	3.2	MSS	HR_proficient	none	No	3.65848	0	Yes	High	GenS1	No
HMF004400	Lymph node	male	67	Yes	pos	non-responder	0	183	1	162	0.77	12.5268	High TMB (≥10)	0.851793	415	342	2.8	MSS	HR_proficient	none	No	3.56269	0	Yes	High	GenS1	No
HMF002728	Lymph node	male	53	Yes		non-responder	1	176	1	141	0.31	8.05863	Low TMB (<10)	0.797781	217	92	1.92	MSS	HR_proficient	none	No	2.12352	0	Yes	Medium	GenS2	Yes	100	Luminal unstable	Luminal-b	0.077755	0.845859	-0.215828	-0.095448	-0.226173	0.801079	-0.194698	0.995778	Positive
HMF001435	Lymph node	female	67	Yes		responder	1	338	1	228	0.86	6.42116	Low TMB (<10)	0.625027	177	98	2.04	MSS	HR_proficient	none	No	2.61951	0	Yes	Medium	GenS1	Yes	12.7441	Luminal papillary	Luminal-b	0.292173	1.64461	-0.408587	-0.898007	-0.597394	-0.235223	-1.14919	0.91397	Positive
HMF001719	Soft tissue	male	72	Yes	pos	non-responder	1	393	1	119	0.29	6.9067	Low TMB (<10)	0.855596	253	256	2.74	MSS	HR_proficient	none	No	3.03099	0	Yes	High	GenS1	Yes	7.22736	Basal/Squamous	Basal/Squamous	-0.417798	-0.305172	1.5237	1.30112	-0.0169268	1.02685	1.56349	-0.53664	Negative	Available in SourceData.xlsx
HMF000877	Peritoneum	male	55	Yes	neg	non-responder	1	30	1	13	0.7	6.6216	Low TMB (<10)	0.28421	172	102	1.74	MSS	HR_proficient	none	No	0.631073	1	No	No	GenS3	Yes	NA	Luminal unstable	Luminal-b	-0.169917	0.792619	0.231539	0.285913	-0.202255	-0.527007	0.60296	-1.12997	Negative	Available in SourceData.xlsx
HMF003185	Soft tissue	male	57	Yes		non-responder	1	25	1	22	0.6	21.631	High TMB (≥10)	0.876829	764	268	3.05	MSS	HR_proficient	none	No	3.83654	0	Yes	High	GenS1	Yes	51.9391	Luminal unstable	Non-specified	-0.00262091	0.219153	0.165397	-0.0736725	0.327234	0.451119	0.0212807	0.429838	Neutral
HMF002446	Lymph node	male	85	Yes	neg	responder	0	755	0	755	0.73	14.9839	High TMB (≥10)	0.828434	439	523	3.1	MSS	HR_proficient	none	No	3.15244	0	Yes	High	GenS1	No
HMF000188	Soft tissue	male	50	Yes		non-responder	1	66	1	45	0.7	6.05595	Low TMB (<10)	0.607687	138	804	1.92	MSS	HR_proficient	none	No	2.63146	0	Yes	Medium	GenS1	Yes	15.5242	Basal/Squamous	Basal/Squamous	-0.543259	-0.964662	1.18774	0.508887	0.0802155	-0.0509069	0.63095	-0.681857	Negative
HMF003996	Adrenal gland	male	71	Yes	pos	non-responder	1	27	1	27	0.65	9.92558	Low TMB (<10)	0.810524	296	270	3.4	MSS	HR_proficient	none	No	2.5505	0	Yes	Medium	GenS1	No
HMF004506	Lymph node	male	67	Yes	neg	non-responder	1	107	1	71	0.31	6.76083	Low TMB (<10)	0.598663	230	109	1.94	MSS	HR_proficient	none	Yes	2.27948	0	Yes	Medium	GenS1	No
HMF003434	Lymph node	male	73	No		responder	1	1001	0	1001	0.33	16.7721	High TMB (≥10)	0.884624	499	430	3.2	MSS	HR_proficient	none	No	3.46386	0	Yes	High	GenS1	Yes	100	Luminal unstable	Stroma-rich	0.142102	-0.376236	-0.205752	0.75732	0.00143876	0.429412	0.403634	0.0257778	Neutral
HMF003751	Primary bladder tumor	male	69	Yes		non-responder	1	132	1	85	0.62	12.5117	High TMB (≥10)	0.553179	336	450	3.15	MSS	HR_proficient	none	No	1.79282	0	Yes	Low	GenS3	Yes	26.686	Luminal unstable	Luminal-a	0.332697	-0.667405	-0.273933	-0.88236	-0.0876869	-0.300898	-1.23303	0.932128	Positive
HMF002465	Lymph node	male	56	Yes		responder	0	1155	1	516	0.38	4.68119	Low TMB (<10)	0.848796	132	180	3.25	MSS	HR_proficient	none	No	1.60572	1.96228e-122	Yes	Low	GenS3	Yes	38.0643	Luminal papillary	Luminal-b	-0.144046	0.680085	-0.223601	-0.648105	0.28151	0.375232	-0.673233	1.04846	Positive
HMF003667	Liver	male	73	Yes		non-responder	1	397	1	77	0.61	4.21594	Low TMB (<10)	0.881737	146	267	3.45	MSS	HR_deficient	BRCA2_type	No	2.13232	0	Yes	Medium	GenS2	Yes	49.521	Luminal papillary	Luminal-a	0.0123371	-0.28743	-0.216288	-0.148228	0.00991751	0.0323568	-0.366511	0.398868	Neutral
HMF003655	Lymph node	male	57	Yes		non-responder	1	77	1	54	0.26	9.31026	Low TMB (<10)	0.973311	274	1001	5.2	MSS	HR_proficient	none	Yes	2.62787	0	Yes	Medium	GenS2	No
HMF002594	Liver	male	79	Yes		non-responder	1	903	1	95	0.48	22.2078	High TMB (≥10)	0.938282	909	445	3.35	MSS	HR_proficient	none	No	2.87237	0	Yes	Medium	GenS1	Yes	13.7519	Luminal unstable	Luminal-a	1.20598	0.0766623	-0.509303	-0.57621	-0.10448	-0.106285	-0.645703	0.539418	Positive
HMF001399	Lymph node	male	73	Yes		responder	0	874	1	284	0.58	11.2048	High TMB (≥10)	0.900793	232	195	3.5	MSS	HR_proficient	none	No	2.69981	0	Yes	Medium	GenS2	Yes	70.1082	Luminal papillary	Luminal-b	-0.103649	0.484766	-0.0777482	-1.3194	-0.0916739	1.06153	-1.03491	2.09644	Positive
HMF000678	Lymph node	male	72	Yes		non-responder	1	99	1	57	0.64	15.4001	High TMB (≥10)	0.841844	253	599	3.45	MSS	HR_proficient	none	No	1.01108	0.3314	No	No	GenS5	Yes	24.2827	Basal/Squamous	Stroma-rich	-0.364175	-0.564647	1.27147	1.51089	-0.205209	-0.507464	1.33709	-1.84455	Negative
HMF003939	Soft tissue	male	77	Yes		responder	0	503	0	503	0.62	6.88116	Low TMB (<10)	0.747862	258	694	3.1	MSS	HR_proficient	none	Yes	2.96691	0	Yes	Medium	GenS1	No
HMF003925	Lymph node	male	68	Yes		responder	0	519	0	519	0.44	19.7266	High TMB (≥10)	0.83106	710	191	1.92	MSS	HR_proficient	none	No	3.76522	0	Yes	High	GenS1	Yes	64.1435	Basal/Squamous	Basal/Squamous	-0.0200753	-0.806651	0.724007	0.233483	0.130636	1.70385	0.188404	1.51545	Positive
HMF004208	Lymph node	male	66	Yes		responder	0	322	0	322	0.34	19.7567	High TMB (≥10)	0.935302	713	733	4.8	MSS	HR_proficient	none	Yes	3.661	0	Yes	High	GenS1	No
HMF002132	Lymph node	male	62	No	pos	responder	0	590	0	590	0.91	108.903	High TMB (≥10)	0.793848	2023	211	2	MSI	cannot_be_determined	none	No	0.860588	1	No	No	GenS4	Yes	13.8318	Basal/Squamous	Basal/Squamous	0.0591383	-0.373258	0.57029	-1.65383	-0.51552	0.167593	-1.84316	2.01075	Positive	Available in SourceData.xlsx
HMF004084	Lymph node	female	78	Yes	pos	non-responder	1	393	1	168	0.74	6.20183	Low TMB (<10)	0.902138	191	54	2.02	MSS	HR_proficient	none	No	2.03989	0	Yes	Medium	GenS2	No
HMF004255	Primary bladder tumor	female	73	Yes	neg	responder	0	299	0	299	0.63	19.1757	High TMB (≥10)	0.889596	650	691	2.9	MSS	HR_proficient	none	Yes	3.0997	0	Yes	High	GenS1	No
HMF002840	Liver	male	70	Yes	neg	non-responder	1	58	1	32	0.84	6.22316	Low TMB (<10)	0.942535	223	82	1.98	MSS	HR_proficient	none	No	3.55989	0	Yes	High	GenS1	Yes	28.2037	Luminal unstable	Luminal-b	0.2395	0.878221	-0.519565	-0.678532	0.0253995	-0.171437	-0.472158	0.300722	Neutral	Available in SourceData.xlsx
HMF004257	Local recurrence of primary bladder tumor	male	70	Yes		responder	0	512	1	401	0.26	6.81994	Low TMB (<10)	0.887971	183	322	3	MSS	HR_proficient	none	No	2.61521	0	Yes	Medium	GenS1	No
HMF004375	Lymph node	male	75	Yes	pos	non-responder	1	472	1	155	0.36	8.84921	Low TMB (<10)	0.785236	330	153	2	MSS	HR_proficient	none	No	3.11434	0	Yes	High	GenS1	No
HMF004184	Primary bladder tumor	male	79	Yes		non-responder	0	246	1	59	0.84	20.8166	High TMB (≥10)	0.890802	749	240	3.3	MSS	HR_proficient	none	Yes	3.41889	0	Yes	High	GenS1	No
HMF001514	Adrenal gland	male	78	Yes		non-responder	1	101	1	70	0.28	28.3789	High TMB (≥10)	0.941221	926	483	4.6	MSS	HR_proficient	none	No	3.72357	0	Yes	High	GenS1	No
HMF003933	Liver	male	61	Yes		non-responder	1	72	1	55	0.5	24.7863	High TMB (≥10)	0.856922	891	501	3.1	MSS	HR_proficient	none	No	3.11289	0	Yes	High	GenS1	No
HMF004391	Soft tissue	male	65	Yes		responder	0	344	0	344	0.32	10.6553	High TMB (≥10)	0.855093	426	199	2.16	MSS	HR_proficient	none	No	2.07524	0	Yes	Medium	GenS2	No
HMF004771	Lung	male	83	Yes		non-responder	1	71	1	18	0.41	3.38583	Low TMB (<10)	0.869051	82	20	1.96	MSS	HR_proficient	none	No	2.15715	2.45239e-298	Yes	Medium	GenS2	No
HMF003463	Lung	female	48	Yes		non-responder	1	122	1	94	0.8	1.44577	Low TMB (<10)	0.705057	52	54	2.02	MSS	HR_proficient	none	No	0.709126	1	No	No	GenS2	Yes	100	Luminal papillary	Luminal-b	0.125026	1.43926	-0.215752	-0.40272	-0.158942	-0.833886	-0.629605	-0.204281	Neutral
HMF004117	Soft tissue	male	70	Yes		non-responder	1	455	1	99	0.54	12.29	High TMB (≥10)	0.905434	401	110	2.04	MSS	HR_proficient	none	No	2.77419	0	Yes	Medium	GenS1	Yes	NA	Luminal non-specified	Stroma-rich	0.0233796	0.857838	0.269885	1.24394	-0.0572919	-0.384607	1.29691	-1.68151	Negative
HMF003308	Primary bladder tumor	female	65	Yes		non-responder	1	133	1	57	0.35	7.75254	Low TMB (<10)	0.735448	233	116	3.15	MSS	HR_proficient	none	No	2.57071	0	Yes	Medium	GenS2	Yes	5.52098	Luminal unstable	Stroma-rich	0.13629	0.271132	0.138813	0.483417	0.129826	0.185611	0.429701	-0.24409	Neutral
