## Supplementary Data3 for "T Cell-to-Stroma Enrichment (TSE) score: a gene expression metric that predicts response to immune checkpoint inhibitors in patients with urothelial cancer"

### Sheet: Sheet1
Gene	MainCategory	signatureID
IDO1	T cells	IFN gamma
CXCL10	T cells	IFN gamma
CXCL9	T cells	IFN gamma
HLA-DRA	T cells	IFN gamma
STAT1	T cells	IFN gamma
IFNG	T cells	IFN gamma
CD3D	T cells	Immune gene signature
IDO1	T cells	Immune gene signature
CIITA	T cells	Immune gene signature
CD3E	T cells	Immune gene signature
CCL5	T cells	Immune gene signature
GZMK	T cells	Immune gene signature
CD2	T cells	Immune gene signature
HLA-DRA	T cells	Immune gene signature
CXCL13	T cells	Immune gene signature
IL2RG	T cells	Immune gene signature
NKG7	T cells	Immune gene signature
HLA-E	T cells	Immune gene signature
CXCR6	T cells	Immune gene signature
LAG3	T cells	Immune gene signature
TAGAP	T cells	Immune gene signature
CXCL10	T cells	Immune gene signature
STAT1	T cells	Immune gene signature
GZMB	T cells	Immune gene signature
TIGIT	T cells	T cell inflamed GEP
CD27	T cells	T cell inflamed GEP
CD8A	T cells	T cell inflamed GEP
PDCD1LG2	T cells	T cell inflamed GEP
LAG3	T cells	T cell inflamed GEP
CD274	T cells	T cell inflamed GEP
CXCR6	T cells	T cell inflamed GEP
CMKLR1	T cells	T cell inflamed GEP
NKG7	T cells	T cell inflamed GEP
CCL5	T cells	T cell inflamed GEP
PSMB10	T cells	T cell inflamed GEP
IDO1	T cells	T cell inflamed GEP
CXCL9	T cells	T cell inflamed GEP
HLA-DQA1	T cells	T cell inflamed GEP
CD276	T cells	T cell inflamed GEP
STAT1	T cells	T cell inflamed GEP
HLA-DRB1	T cells	T cell inflamed GEP
HLA-E	T cells	T cell inflamed GEP
CD8A	T cells	T cell signature
CCL2	T cells	T cell signature
CCL3	T cells	T cell signature
CCL4	T cells	T cell signature
CXCL9	T cells	T cell signature
CXCL10	T cells	T cell signature
ICOS	T cells	T cell signature
GZMK	T cells	T cell signature
IRF1	T cells	T cell signature
HLA-DMA	T cells	T cell signature
HLA-DMB	T cells	T cell signature
HLA-DOA	T cells	T cell signature
HLA-DOB	T cells	T cell signature
IFNG	T cells	tGE8
CXCL9	T cells	tGE8
CD8A	T cells	tGE8
GZMA	T cells	tGE8
GZMB	T cells	tGE8
CXCL10	T cells	tGE8
PRF1	T cells	tGE8
TBX21	T cells	tGE8
ACTA2	Stromal resident cells	TBRS
ACTG2	Stromal resident cells	TBRS
ADAM12	Stromal resident cells	TBRS
ADAM19	Stromal resident cells	TBRS
CNN1	Stromal resident cells	TBRS
COL4A1	Stromal resident cells	TBRS
CTGF	Stromal resident cells	TBRS
CTPS1	Stromal resident cells	TBRS
FAM101B	Stromal resident cells	TBRS
FSTL3	Stromal resident cells	TBRS
HSPB1	Stromal resident cells	TBRS
IGFBP3	Stromal resident cells	TBRS
PXDC1	Stromal resident cells	TBRS
SEMA7A	Stromal resident cells	TBRS
SH3PXD2A	Stromal resident cells	TBRS
TAGLN	Stromal resident cells	TBRS
TGFBI	Stromal resident cells	TBRS
TNS1	Stromal resident cells	TBRS
TPM1	Stromal resident cells	TBRS
HSPA1A	T cells	Proliferating cytotoxic CD4 T cell
HSPA1B	T cells	Proliferating cytotoxic CD4 T cell
HSPB1	T cells	Proliferating cytotoxic CD4 T cell
DNAJB1	T cells	Proliferating cytotoxic CD4 T cell
GLRX	T cells	Proliferating cytotoxic CD4 T cell
ACTB	T cells	Proliferating cytotoxic CD4 T cell
HSP90AA1	T cells	Proliferating cytotoxic CD4 T cell
SOD1	T cells	Proliferating cytotoxic CD4 T cell
HSP90AB1	T cells	Proliferating cytotoxic CD4 T cell
KLRD1	T cells	Proliferating cytotoxic CD4 T cell
PHLDA1	T cells	Proliferating cytotoxic CD4 T cell
ENTPD1	T cells	Proliferating cytotoxic CD4 T cell
TPI1	T cells	Proliferating cytotoxic CD4 T cell
TUBA4A	T cells	Proliferating cytotoxic CD4 T cell
HSPD1	T cells	Proliferating cytotoxic CD4 T cell
CD69	T cells	Proliferating cytotoxic CD4 T cell
DNAJB4	T cells	Proliferating cytotoxic CD4 T cell
JUN	T cells	Proliferating cytotoxic CD4 T cell
CD97	T cells	Proliferating cytotoxic CD4 T cell
HOPX	T cells	Proliferating cytotoxic CD4 T cell
UBB	T cells	Proliferating cytotoxic CD4 T cell
HSPA6	T cells	Proliferating cytotoxic CD4 T cell
NDUFC2	T cells	Proliferating cytotoxic CD4 T cell
SPOCK2	T cells	Proliferating cytotoxic CD4 T cell
CBX3	T cells	Proliferating cytotoxic CD4 T cell
GIMAP7	T cells	Proliferating cytotoxic CD4 T cell
C11orf31	T cells	Proliferating cytotoxic CD4 T cell
LITAF	T cells	Proliferating cytotoxic CD4 T cell
CALM3	T cells	Proliferating cytotoxic CD4 T cell
PRDX1	T cells	Proliferating cytotoxic CD4 T cell
GLUL	T cells	Proliferating cytotoxic CD4 T cell
MRPL18	T cells	Proliferating cytotoxic CD4 T cell
ATP5G1	T cells	Proliferating cytotoxic CD4 T cell
ATP5C1	T cells	Proliferating cytotoxic CD4 T cell
LDHB	T cells	Proliferating cytotoxic CD4 T cell
HSPH1	T cells	Proliferating cytotoxic CD4 T cell
PPP2R5C	T cells	Proliferating cytotoxic CD4 T cell
BAG3	T cells	Proliferating cytotoxic CD4 T cell
NFKBIA	T cells	Proliferating cytotoxic CD4 T cell
RHOB	T cells	Proliferating cytotoxic CD4 T cell
ATP5A1	T cells	Proliferating cytotoxic CD4 T cell
ECH1	T cells	Proliferating cytotoxic CD4 T cell
HNRNPA2B1	T cells	Proliferating cytotoxic CD4 T cell
ZFAND2A	T cells	Proliferating cytotoxic CD4 T cell
CCL20	T cells	Proliferating cytotoxic CD4 T cell
PSMA7	T cells	Proliferating cytotoxic CD4 T cell
PRF1	T cells	Proliferating cytotoxic CD4 T cell
RAC2	T cells	Proliferating cytotoxic CD4 T cell
SMS	T cells	Proliferating cytotoxic CD4 T cell
CLK1	T cells	Proliferating cytotoxic CD4 T cell
GSTO1	T cells	Proliferating cytotoxic CD4 T cell
STAT3	T cells	Proliferating cytotoxic CD4 T cell
YWHAB	T cells	Proliferating cytotoxic CD4 T cell
EID1	T cells	Proliferating cytotoxic CD4 T cell
HNRNPC	T cells	Proliferating cytotoxic CD4 T cell
PTGER2	T cells	Proliferating cytotoxic CD4 T cell
ATP5O	T cells	Proliferating cytotoxic CD4 T cell
TBCB	T cells	Proliferating cytotoxic CD4 T cell
SUMO2	T cells	Proliferating cytotoxic CD4 T cell
SLTM	T cells	Proliferating cytotoxic CD4 T cell
SEC61B	T cells	Proliferating cytotoxic CD4 T cell
LSP1	T cells	Proliferating cytotoxic CD4 T cell
TMCO1	T cells	Proliferating cytotoxic CD4 T cell
IL2RB	T cells	Proliferating cytotoxic CD4 T cell
LAMTOR2	T cells	Proliferating cytotoxic CD4 T cell
S100A11	T cells	Proliferating cytotoxic CD4 T cell
FAM177A1	T cells	Proliferating cytotoxic CD4 T cell
EPSTI1	T cells	Proliferating cytotoxic CD4 T cell
CNIH1	T cells	Proliferating cytotoxic CD4 T cell
CCT3	T cells	Proliferating cytotoxic CD4 T cell
ATP5J	T cells	Proliferating cytotoxic CD4 T cell
DNAJA4	T cells	Proliferating cytotoxic CD4 T cell
TNFRSF1B	T cells	Proliferating cytotoxic CD4 T cell
JAK1	T cells	Proliferating cytotoxic CD4 T cell
TXN2	T cells	Proliferating cytotoxic CD4 T cell
G0S2	T cells	Proliferating cytotoxic CD4 T cell
TMEM173	T cells	Proliferating cytotoxic CD4 T cell
POLR2I	T cells	Proliferating cytotoxic CD4 T cell
ITGAE	T cells	Proliferating cytotoxic CD4 T cell
RNF181	T cells	Proliferating cytotoxic CD4 T cell
GEM	T cells	Proliferating cytotoxic CD4 T cell
HPRT1	T cells	Proliferating cytotoxic CD4 T cell
ZNF706	T cells	Proliferating cytotoxic CD4 T cell
ASPM	T cells	Proliferating cytotoxic CD4 T cell
TMEM71	T cells	Proliferating cytotoxic CD4 T cell
CTSA	T cells	Proliferating cytotoxic CD4 T cell
MAST4	T cells	Proliferating cytotoxic CD4 T cell
THEMIS2	T cells	Proliferating cytotoxic CD4 T cell
CDKN2A	T cells	Proliferating cytotoxic CD4 T cell
BUB1	T cells	Proliferating cytotoxic CD4 T cell
TRIB1	T cells	Proliferating cytotoxic CD4 T cell
MINOS1	T cells	Proliferating cytotoxic CD4 T cell
NDUFA6	T cells	Proliferating cytotoxic CD4 T cell
CD82	T cells	Proliferating cytotoxic CD4 T cell
SAR1B	T cells	Proliferating cytotoxic CD4 T cell
GADD45B	T cells	Proliferating cytotoxic CD4 T cell
SGOL2	T cells	Proliferating cytotoxic CD4 T cell
UQCRC1	T cells	Proliferating cytotoxic CD4 T cell
CHURC1	T cells	Proliferating cytotoxic CD4 T cell
SOCS1	T cells	Proliferating cytotoxic CD4 T cell
KIFC1	T cells	Proliferating cytotoxic CD4 T cell
FBXO43	T cells	Proliferating cytotoxic CD4 T cell
CENPO	T cells	Proliferating cytotoxic CD4 T cell
TANK	T cells	Proliferating cytotoxic CD4 T cell
TMBIM6	T cells	Proliferating cytotoxic CD4 T cell
TRAF1	T cells	Proliferating cytotoxic CD4 T cell
ZNF544	T cells	Proliferating cytotoxic CD4 T cell
PAK2	T cells	Proliferating cytotoxic CD4 T cell
MDFIC	T cells	Proliferating cytotoxic CD4 T cell
F2R	T cells	Proliferating cytotoxic CD4 T cell
WDR1	T cells	Proliferating cytotoxic CD4 T cell
ADPGK	T cells	Proliferating cytotoxic CD4 T cell
RNF145	T cells	Proliferating cytotoxic CD4 T cell
SLA	T cells	Proliferating cytotoxic CD4 T cell
SRRT	T cells	Proliferating cytotoxic CD4 T cell
C19orf24	T cells	Proliferating cytotoxic CD4 T cell
MRPS26	T cells	Proliferating cytotoxic CD4 T cell
TBC1D20	T cells	Proliferating cytotoxic CD4 T cell
STOM	T cells	Proliferating cytotoxic CD4 T cell
PRMT1	T cells	Proliferating cytotoxic CD4 T cell
COX16	T cells	Proliferating cytotoxic CD4 T cell
ZNF440	T cells	Proliferating cytotoxic CD4 T cell
SON	T cells	Proliferating cytotoxic CD4 T cell
TRAF3IP3	T cells	Proliferating cytotoxic CD4 T cell
TMED9	T cells	Proliferating cytotoxic CD4 T cell
HSD17B10	T cells	Proliferating cytotoxic CD4 T cell
PRKCB	T cells	Proliferating cytotoxic CD4 T cell
DUSP1	T cells	Proliferating cytotoxic CD4 T cell
NDUFB5	T cells	Proliferating cytotoxic CD4 T cell
AC006129.4	T cells	Proliferating cytotoxic CD4 T cell
COX6A1	T cells	Proliferating cytotoxic CD4 T cell
CD27-AS1	T cells	Proliferating cytotoxic CD4 T cell
ATP5H	T cells	Proliferating cytotoxic CD4 T cell
KARS	T cells	Proliferating cytotoxic CD4 T cell
HLA-C	T cells	Proliferating cytotoxic CD4 T cell
CD53	T cells	Proliferating cytotoxic CD4 T cell
IMMP1L	T cells	Proliferating cytotoxic CD4 T cell
ATP5G2	T cells	Proliferating cytotoxic CD4 T cell
INPP5F	T cells	Proliferating cytotoxic CD4 T cell
ANKRD10	T cells	Proliferating cytotoxic CD4 T cell
IFIT2	T cells	Proliferating cytotoxic CD4 T cell
SSBP1	T cells	Proliferating cytotoxic CD4 T cell
HLA-DRB1	T cells	Proliferating cytotoxic CD4 T cell
NAMPT	T cells	Proliferating cytotoxic CD4 T cell
NFAT5	T cells	Proliferating cytotoxic CD4 T cell
PPP1R12A	T cells	Proliferating cytotoxic CD4 T cell
KIAA1211L	T cells	Proliferating cytotoxic CD4 T cell
CCDC167	T cells	Proliferating cytotoxic CD4 T cell
OXR1	T cells	Proliferating cytotoxic CD4 T cell
ISOC1	T cells	Proliferating cytotoxic CD4 T cell
ARL6IP1	T cells	Proliferating cytotoxic CD4 T cell
GLO1	T cells	Proliferating cytotoxic CD4 T cell
FIP1L1	T cells	Proliferating cytotoxic CD4 T cell
SYNCRIP	T cells	Proliferating cytotoxic CD4 T cell
N4BP2	T cells	Proliferating cytotoxic CD4 T cell
METTL23	T cells	Proliferating cytotoxic CD4 T cell
KMT2E-AS1	T cells	Proliferating cytotoxic CD4 T cell
POLR2G	T cells	Proliferating cytotoxic CD4 T cell
PTPN22	T cells	Proliferating cytotoxic CD4 T cell
LAX1	T cells	Proliferating cytotoxic CD4 T cell
PRDM2	T cells	Proliferating cytotoxic CD4 T cell
VDAC1	T cells	Proliferating cytotoxic CD4 T cell
LYRM4	T cells	Proliferating cytotoxic CD4 T cell
ISCU	T cells	Proliferating cytotoxic CD4 T cell
CYC1	T cells	Proliferating cytotoxic CD4 T cell
LBH	T cells	Proliferating cytotoxic CD4 T cell
DSTN	T cells	Proliferating cytotoxic CD4 T cell
CCNG2	T cells	Proliferating cytotoxic CD4 T cell
SH3KBP1	T cells	Proliferating cytotoxic CD4 T cell
GNA15	T cells	Proliferating cytotoxic CD4 T cell
MRPS21	T cells	Proliferating cytotoxic CD4 T cell
SAMD9	T cells	Proliferating cytotoxic CD4 T cell
SMAP2	T cells	Proliferating cytotoxic CD4 T cell
ZC3H7A	T cells	Proliferating cytotoxic CD4 T cell
TUBB2A	T cells	Proliferating cytotoxic CD4 T cell
CCT6A	T cells	Proliferating cytotoxic CD4 T cell
C12orf75	T cells	Proliferating cytotoxic CD4 T cell
TROAP	T cells	Proliferating cytotoxic CD4 T cell
VAPA	T cells	Proliferating cytotoxic CD4 T cell
GRB2	T cells	Proliferating cytotoxic CD4 T cell
RSL1D1	T cells	Proliferating cytotoxic CD4 T cell
MRPL4	T cells	Proliferating cytotoxic CD4 T cell
BAZ1B	T cells	Proliferating cytotoxic CD4 T cell
C15orf57	T cells	Proliferating cytotoxic CD4 T cell
USP51	T cells	Proliferating cytotoxic CD4 T cell
RP11-91G21.1	T cells	Proliferating cytotoxic CD4 T cell
GPR171	T cells	Proliferating cytotoxic CD4 T cell
SLC7A5	T cells	Proliferating cytotoxic CD4 T cell
CSNK1A1	T cells	Proliferating cytotoxic CD4 T cell
TIMP1	T cells	Proliferating cytotoxic CD4 T cell
PRRG4	T cells	Proliferating cytotoxic CD4 T cell
ZCCHC17	T cells	Proliferating cytotoxic CD4 T cell
SEC11A	T cells	Proliferating cytotoxic CD4 T cell
PIP4K2A	T cells	Proliferating cytotoxic CD4 T cell
CSTF2	T cells	Proliferating cytotoxic CD4 T cell
PYURF	T cells	Proliferating cytotoxic CD4 T cell
RASAL3	T cells	Proliferating cytotoxic CD4 T cell
STIP1	T cells	Proliferating cytotoxic CD4 T cell
CCDC74A	T cells	Proliferating cytotoxic CD4 T cell
IL18R1	T cells	Proliferating cytotoxic CD4 T cell
ELL2	T cells	Proliferating cytotoxic CD4 T cell
AURKAIP1	T cells	Proliferating cytotoxic CD4 T cell
HDAC1	T cells	Proliferating cytotoxic CD4 T cell
CXCL13	T cells	Proliferating cytotoxic CD4 T cell
NR4A1	T cells	Proliferating cytotoxic CD4 T cell
POLDIP2	T cells	Proliferating cytotoxic CD4 T cell
HNRNPA3	T cells	Proliferating cytotoxic CD4 T cell
ZC3HAV1L	T cells	Proliferating cytotoxic CD4 T cell
HEY1	T cells	Proliferating cytotoxic CD4 T cell
RTF1	T cells	Proliferating cytotoxic CD4 T cell
ADAMTS17	T cells	Proliferating cytotoxic CD4 T cell
MRPL42	T cells	Proliferating cytotoxic CD4 T cell
LAMP1	T cells	Proliferating cytotoxic CD4 T cell
DGKE	T cells	Proliferating cytotoxic CD4 T cell
AIM1	T cells	Proliferating cytotoxic CD4 T cell
POLR2E	T cells	Proliferating cytotoxic CD4 T cell
GGCT	T cells	Proliferating cytotoxic CD4 T cell
PHACTR2	T cells	Proliferating cytotoxic CD4 T cell
MAP3K8	T cells	Proliferating cytotoxic CD4 T cell
NME3	T cells	Proliferating cytotoxic CD4 T cell
ARPC5	T cells	Proliferating cytotoxic CD4 T cell
ASNA1	T cells	Proliferating cytotoxic CD4 T cell
CASC5	T cells	Proliferating cytotoxic CD4 T cell
PARP14	T cells	Proliferating cytotoxic CD4 T cell
PDAP1	T cells	Proliferating cytotoxic CD4 T cell
KDSR	T cells	Proliferating cytotoxic CD4 T cell
ETV7	T cells	Proliferating cytotoxic CD4 T cell
RWDD1	T cells	Proliferating cytotoxic CD4 T cell
TRIM69	T cells	Proliferating cytotoxic CD4 T cell
ID1	T cells	Proliferating cytotoxic CD4 T cell
MT2A	T cells	Proliferating cytotoxic CD4 T cell
NEDD9	T cells	Proliferating cytotoxic CD4 T cell
AP2S1	T cells	Proliferating cytotoxic CD4 T cell
GIMAP4	T cells	Proliferating cytotoxic CD4 T cell
MPHOSPH8	T cells	Proliferating cytotoxic CD4 T cell
PDCD6	T cells	Proliferating cytotoxic CD4 T cell
MB21D1	T cells	Proliferating cytotoxic CD4 T cell
EEF1G	T cells	Proliferating cytotoxic CD4 T cell
FAM105B	T cells	Proliferating cytotoxic CD4 T cell
ADPRM	T cells	Proliferating cytotoxic CD4 T cell
DNAJA1	T cells	Proliferating cytotoxic CD4 T cell
SRA1	T cells	Proliferating cytotoxic CD4 T cell
ANKRD28	T cells	Proliferating cytotoxic CD4 T cell
S1PR4	T cells	Proliferating cytotoxic CD4 T cell
RNF114	T cells	Proliferating cytotoxic CD4 T cell
BTLA	T cells	Proliferating cytotoxic CD4 T cell
TAF7	T cells	Proliferating cytotoxic CD4 T cell
RP11-307C12.12	T cells	Proliferating cytotoxic CD4 T cell
MRPL37	T cells	Proliferating cytotoxic CD4 T cell
PARP1	T cells	Proliferating cytotoxic CD4 T cell
GPR56	T cells	Proliferating cytotoxic CD4 T cell
FAM45A	T cells	Proliferating cytotoxic CD4 T cell
CAPZA2	T cells	Proliferating cytotoxic CD4 T cell
PTGER4	T cells	Proliferating cytotoxic CD4 T cell
INCENP	T cells	Proliferating cytotoxic CD4 T cell
HIBCH	T cells	Proliferating cytotoxic CD4 T cell
KIF4A	T cells	Proliferating cytotoxic CD4 T cell
CSF1	T cells	Proliferating cytotoxic CD4 T cell
VIM	T cells	Proliferating cytotoxic CD4 T cell
TYMS	T cells	Proliferating cytotoxic CD4 T cell
TGIF1	T cells	Proliferating cytotoxic CD4 T cell
C10orf67	T cells	Proliferating cytotoxic CD4 T cell
KIF20B	T cells	Proliferating cytotoxic CD4 T cell
RFK	T cells	Proliferating cytotoxic CD4 T cell
MFNG	T cells	Proliferating cytotoxic CD4 T cell
PRKAR1B	T cells	Proliferating cytotoxic CD4 T cell
TNFSF10	T cells	Proliferating cytotoxic CD4 T cell
ABCB1	T cells	Proliferating cytotoxic CD4 T cell
ARSB	T cells	Proliferating cytotoxic CD4 T cell
AQP3	T cells	Proliferating cytotoxic CD4 T cell
ORC1	T cells	Proliferating cytotoxic CD4 T cell
MRPL54	T cells	Proliferating cytotoxic CD4 T cell
OAT	T cells	Proliferating cytotoxic CD4 T cell
BTBD10	T cells	Proliferating cytotoxic CD4 T cell
AKT3	T cells	Proliferating cytotoxic CD4 T cell
FAM72D	T cells	Proliferating cytotoxic CD4 T cell
NEK11	T cells	Proliferating cytotoxic CD4 T cell
DOK5	T cells	Proliferating cytotoxic CD4 T cell
TRIM16	T cells	Proliferating cytotoxic CD4 T cell
SERPINH1	T cells	Proliferating cytotoxic CD4 T cell
COL1A1	Stromal resident cells	CAF
COL1A2	Stromal resident cells	CAF
COL6A1	Stromal resident cells	CAF
COL6A2	Stromal resident cells	CAF
COL6A3	Stromal resident cells	CAF
DCN	Stromal resident cells	CAF
FAP	Stromal resident cells	CAF
THY1	Stromal resident cells	CAF
BLK	Immune cells (non T cell)	B cell
CD19	Immune cells (non T cell)	B cell
CD2	Immune cells (non T cell)	B cell
CD22	Immune cells (non T cell)	B cell
CD40	Immune cells (non T cell)	B cell
CD5	Immune cells (non T cell)	B cell
CD69	Immune cells (non T cell)	B cell
CD70	Immune cells (non T cell)	B cell
CD79A	Immune cells (non T cell)	B cell
CD79B	Immune cells (non T cell)	B cell
CD80	Immune cells (non T cell)	B cell
CD86	Immune cells (non T cell)	B cell
CD93	Immune cells (non T cell)	B cell
FCER2	Immune cells (non T cell)	B cell
MS4A1	Immune cells (non T cell)	B cell
PAX5	Immune cells (non T cell)	B cell
PDCD1	Immune cells (non T cell)	B cell
SDC1	Immune cells (non T cell)	B cell
TNFRSF13B	Immune cells (non T cell)	B cell
TNFRSF13C	Immune cells (non T cell)	B cell
TNFRSF9	Immune cells (non T cell)	B cell
TNFSF4	Immune cells (non T cell)	B cell
CCR7	Immune cells (non T cell)	Myeloid derived suppressor cell
CD1A	Immune cells (non T cell)	Myeloid derived suppressor cell
CD1B	Immune cells (non T cell)	Myeloid derived suppressor cell
CD1C	Immune cells (non T cell)	Myeloid derived suppressor cell
CD207	Immune cells (non T cell)	Myeloid derived suppressor cell
CD209	Immune cells (non T cell)	Myeloid derived suppressor cell
CD4	Immune cells (non T cell)	Myeloid derived suppressor cell
CD40	Immune cells (non T cell)	Myeloid derived suppressor cell
CD80	Immune cells (non T cell)	Myeloid derived suppressor cell
CD83	Immune cells (non T cell)	Myeloid derived suppressor cell
CD86	Immune cells (non T cell)	Myeloid derived suppressor cell
CMKLR1	Immune cells (non T cell)	Myeloid derived suppressor cell
HLA-DOA	Immune cells (non T cell)	Myeloid derived suppressor cell
HLA-DOB	Immune cells (non T cell)	Myeloid derived suppressor cell
HLA-DRA	Immune cells (non T cell)	Myeloid derived suppressor cell
HLA-DRB1	Immune cells (non T cell)	Myeloid derived suppressor cell
HLA-DRB5	Immune cells (non T cell)	Myeloid derived suppressor cell
HLA-DRB6	Immune cells (non T cell)	Myeloid derived suppressor cell
ITGA4	Immune cells (non T cell)	Myeloid derived suppressor cell
ITGAM	Immune cells (non T cell)	Myeloid derived suppressor cell
ITGAX	Immune cells (non T cell)	Myeloid derived suppressor cell
LY75	Immune cells (non T cell)	Myeloid derived suppressor cell
NRP1	Immune cells (non T cell)	Myeloid derived suppressor cell
PDCD1LG2	Immune cells (non T cell)	Myeloid derived suppressor cell
CCR7	Immune cells (non T cell)	Myeloid dendritic cell
CD1A	Immune cells (non T cell)	Myeloid dendritic cell
CD1B	Immune cells (non T cell)	Myeloid dendritic cell
CD1C	Immune cells (non T cell)	Myeloid dendritic cell
CD207	Immune cells (non T cell)	Myeloid dendritic cell
CD209	Immune cells (non T cell)	Myeloid dendritic cell
CD4	Immune cells (non T cell)	Myeloid dendritic cell
CD40	Immune cells (non T cell)	Myeloid dendritic cell
CD80	Immune cells (non T cell)	Myeloid dendritic cell
CD83	Immune cells (non T cell)	Myeloid dendritic cell
CD86	Immune cells (non T cell)	Myeloid dendritic cell
CMKLR1	Immune cells (non T cell)	Myeloid dendritic cell
DCX	Immune cells (non T cell)	Myeloid dendritic cell
ITGA4	Immune cells (non T cell)	Myeloid dendritic cell
ITGAM	Immune cells (non T cell)	Myeloid dendritic cell
ITGAX	Immune cells (non T cell)	Myeloid dendritic cell
LY75	Immune cells (non T cell)	Myeloid dendritic cell
NRP1	Immune cells (non T cell)	Myeloid dendritic cell
PDCD1LG2	Immune cells (non T cell)	Myeloid dendritic cell
CCR7	T cells	Naive CD4 T cell
CD3D	T cells	Naive CD4 T cell
CD3E	T cells	Naive CD4 T cell
CD3G	T cells	Naive CD4 T cell
CD4	T cells	Naive CD4 T cell
SELL	T cells	Naive CD4 T cell
ANPEP	Immune cells (non T cell)	Neutrophil
C5AR1	Immune cells (non T cell)	Neutrophil
CD14	Immune cells (non T cell)	Neutrophil
CD33	Immune cells (non T cell)	Neutrophil
CEACAM8	Immune cells (non T cell)	Neutrophil
CSF3R	Immune cells (non T cell)	Neutrophil
CXCR1	Immune cells (non T cell)	Neutrophil
CXCR2	Immune cells (non T cell)	Neutrophil
FCGR1A	Immune cells (non T cell)	Neutrophil
FUT4	Immune cells (non T cell)	Neutrophil
ITGAM	Immune cells (non T cell)	Neutrophil
ITGAX	Immune cells (non T cell)	Neutrophil
MME	Immune cells (non T cell)	Neutrophil
PECAM1	Immune cells (non T cell)	Neutrophil
SELL	Immune cells (non T cell)	Neutrophil
TLR2	Immune cells (non T cell)	Neutrophil
B3GAT1	Immune cells (non T cell)	NK cell
CD244	Immune cells (non T cell)	NK cell
CD69	Immune cells (non T cell)	NK cell
IL2RB	Immune cells (non T cell)	NK cell
ITGA2	Immune cells (non T cell)	NK cell
ITGAM	Immune cells (non T cell)	NK cell
ITGAX	Immune cells (non T cell)	NK cell
KLRA1	Immune cells (non T cell)	NK cell
KLRB1	Immune cells (non T cell)	NK cell
KLRD1	Immune cells (non T cell)	NK cell
KLRK1	Immune cells (non T cell)	NK cell
NCAM1	Immune cells (non T cell)	NK cell
NCR1	Immune cells (non T cell)	NK cell
NKG2	Immune cells (non T cell)	NK cell
SIGLEC7	Immune cells (non T cell)	NK cell
SLAMF6	Immune cells (non T cell)	NK cell
SLAMF7	Immune cells (non T cell)	NK cell
CCR7	Immune cells (non T cell)	Plasmacytoid dendritic cell
CD1A	Immune cells (non T cell)	Plasmacytoid dendritic cell
CD1B	Immune cells (non T cell)	Plasmacytoid dendritic cell
CD1C	Immune cells (non T cell)	Plasmacytoid dendritic cell
CD4	Immune cells (non T cell)	Plasmacytoid dendritic cell
CD40	Immune cells (non T cell)	Plasmacytoid dendritic cell
CD80	Immune cells (non T cell)	Plasmacytoid dendritic cell
CD83	Immune cells (non T cell)	Plasmacytoid dendritic cell
CD86	Immune cells (non T cell)	Plasmacytoid dendritic cell
CD8A	Immune cells (non T cell)	Plasmacytoid dendritic cell
CLEC4C	Immune cells (non T cell)	Plasmacytoid dendritic cell
CMKLR1	Immune cells (non T cell)	Plasmacytoid dendritic cell
IL3RA	Immune cells (non T cell)	Plasmacytoid dendritic cell
ITGA4	Immune cells (non T cell)	Plasmacytoid dendritic cell
ITGAM	Immune cells (non T cell)	Plasmacytoid dendritic cell
ITGAX	Immune cells (non T cell)	Plasmacytoid dendritic cell
NRP1	Immune cells (non T cell)	Plasmacytoid dendritic cell
PDCD1LG2	Immune cells (non T cell)	Plasmacytoid dendritic cell
TLR9	Immune cells (non T cell)	Plasmacytoid dendritic cell
BCL6	T cells	Tfh
CD3D	T cells	Tfh
CD3E	T cells	Tfh
CD3G	T cells	Tfh
CD4	T cells	Tfh
CD40LG	T cells	Tfh
CD84	T cells	Tfh
CXCR5	T cells	Tfh
ICOS	T cells	Tfh
IL6R	T cells	Tfh
PDCD1	T cells	Tfh
SLAMF1	T cells	Tfh
STAT3	T cells	Tfh
TNFSF4	T cells	Tfh
CCR1	T cells	Th1
CCR5	T cells	Th1
CD4	T cells	Th1
CSF2	T cells	Th1
CXCR3	T cells	Th1
DPP4	T cells	Th1
HAVCR2	T cells	Th1
IFNA1	T cells	Th1
IFNGR1	T cells	Th1
IL2	T cells	Th1
KLRD1	T cells	Th1
TNF	T cells	Th1
TNFSF11	T cells	Th1
CCR3	T cells	Th2
CCR4	T cells	Th2
CCR7	T cells	Th2
CCR8	T cells	Th2
CD4	T cells	Th2
CSF2	T cells	Th2
CXCR4	T cells	Th2
GATA3	T cells	Th2
HAVCR1	T cells	Th2
ICOS	T cells	Th2
IL10	T cells	Th2
IL13	T cells	Th2
IL1R1	T cells	Th2
IL4	T cells	Th2
IL5	T cells	Th2
IL6	T cells	Th2
PTGDR2	T cells	Th2
CD3D	T cells	Th9
CD3E	T cells	Th9
CD3G	T cells	Th9
CD4	T cells	Th9
GATA3	T cells	Th9
IRF4	T cells	Th9
STAT6	T cells	Th9
CCR4	T cells	Th17
CCR6	T cells	Th17
CD38	T cells	Th17
CD3D	T cells	Th17
CD3E	T cells	Th17
CD3G	T cells	Th17
CD4	T cells	Th17
IL17A	T cells	Th17
IL17F	T cells	Th17
IL1R1	T cells	Th17
IL21	T cells	Th17
IL22	T cells	Th17
KLRB1	T cells	Th17
LINC-ROR	T cells	Th17
STAT3	T cells	Th17
AHR	T cells	Th22
CCR10	T cells	Th22
CCR4	T cells	Th22
CCR6	T cells	Th22
CD3D	T cells	Th22
CD3E	T cells	Th22
CD3G	T cells	Th22
CCR4	T cells	Treg
CD4	T cells	Treg
CNGB1	T cells	Treg
CTLA4	T cells	Treg
ENTPD1	T cells	Treg
FOXP3	T cells	Treg
IKZF2	T cells	Treg
IL2RA	T cells	Treg
ISG20	T cells	Treg
ITGAE	T cells	Treg
LAG3	T cells	Treg
LRRC32	T cells	Treg
NT5E	T cells	Treg
SELL	T cells	Treg
TNFRSF18	T cells	Treg
TNFRSF4	T cells	Treg
CCL3	T cells	Cytotoxic CD8 T cell
CCL4	T cells	Cytotoxic CD8 T cell
CD2	T cells	Cytotoxic CD8 T cell
CD3D	T cells	Cytotoxic CD8 T cell
CD3E	T cells	Cytotoxic CD8 T cell
CD3G	T cells	Cytotoxic CD8 T cell
CD8A	T cells	Cytotoxic CD8 T cell
CD8B	T cells	Cytotoxic CD8 T cell
CST7	T cells	Cytotoxic CD8 T cell
GZMA	T cells	Cytotoxic CD8 T cell
GZMB	T cells	Cytotoxic CD8 T cell
IFNG	T cells	Cytotoxic CD8 T cell
NKG7	T cells	Cytotoxic CD8 T cell
PRF1	T cells	Cytotoxic CD8 T cell
CCR5	Immune cells (non T cell)	Macrophage
CD14	Immune cells (non T cell)	Macrophage
CD163	Immune cells (non T cell)	Macrophage
CD33	Immune cells (non T cell)	Macrophage
CD68	Immune cells (non T cell)	Macrophage
CD80	Immune cells (non T cell)	Macrophage
CD86	Immune cells (non T cell)	Macrophage
CSF1R	Immune cells (non T cell)	Macrophage
ENG	Immune cells (non T cell)	Macrophage
FCGR1A	Immune cells (non T cell)	Macrophage
FUT4	Immune cells (non T cell)	Macrophage
ITGAL	Immune cells (non T cell)	Macrophage
ITGAM	Immune cells (non T cell)	Macrophage
ITGAX	Immune cells (non T cell)	Macrophage
LAMP2	Immune cells (non T cell)	Macrophage
LILRB4	Immune cells (non T cell)	Macrophage
TLR2	Immune cells (non T cell)	Macrophage
TLR4	Immune cells (non T cell)	Macrophage
CCR7	T cells	Naive T cell
LEF1	T cells	Naive T cell
SELL	T cells	Naive T cell
TCF7	T cells	Naive T cell
DCN	Stromal resident cells	Stromal signature
PAPPA	Stromal resident cells	Stromal signature
SFRP4	Stromal resident cells	Stromal signature
THBS2	Stromal resident cells	Stromal signature
LY86	Stromal resident cells	Stromal signature
CXCL14	Stromal resident cells	Stromal signature
FOXF1	Stromal resident cells	Stromal signature
COL10A1	Stromal resident cells	Stromal signature
ACTG2	Stromal resident cells	Stromal signature
APBB1IP	Stromal resident cells	Stromal signature
SH2D1A	Stromal resident cells	Stromal signature
SULF1	Stromal resident cells	Stromal signature
MSR1	Stromal resident cells	Stromal signature
C3AR1	Stromal resident cells	Stromal signature
FAP	Stromal resident cells	Stromal signature
PTGIS	Stromal resident cells	Stromal signature
ITGBL1	Stromal resident cells	Stromal signature
BGN	Stromal resident cells	Stromal signature
CXCL12	Stromal resident cells	Stromal signature
ECM2	Stromal resident cells	Stromal signature
FCGR2A	Stromal resident cells	Stromal signature
MS4A4A	Stromal resident cells	Stromal signature
WISP1	Stromal resident cells	Stromal signature
COL1A2	Stromal resident cells	Stromal signature
MS4A6A	Stromal resident cells	Stromal signature
EDNRA	Stromal resident cells	Stromal signature
VCAM1	Stromal resident cells	Stromal signature
GPR124	Stromal resident cells	Stromal signature
SCUBE2	Stromal resident cells	Stromal signature
AIF1	Stromal resident cells	Stromal signature
HEPH	Stromal resident cells	Stromal signature
LUM	Stromal resident cells	Stromal signature
PTGER3	Stromal resident cells	Stromal signature
RUNX1T1	Stromal resident cells	Stromal signature
CDH5	Stromal resident cells	Stromal signature
PIK3R5	Stromal resident cells	Stromal signature
RAMP3	Stromal resident cells	Stromal signature
LDB2	Stromal resident cells	Stromal signature
COX7A1	Stromal resident cells	Stromal signature
EDIL3	Stromal resident cells	Stromal signature
DDR2	Stromal resident cells	Stromal signature
FCGR2B	Stromal resident cells	Stromal signature
LPPR4	Stromal resident cells	Stromal signature
COL15A1	Stromal resident cells	Stromal signature
AOC3	Stromal resident cells	Stromal signature
ITIH3	Stromal resident cells	Stromal signature
FMO1	Stromal resident cells	Stromal signature
PRKG1	Stromal resident cells	Stromal signature
PLXDC1	Stromal resident cells	Stromal signature
VSIG4	Stromal resident cells	Stromal signature
COL6A3	Stromal resident cells	Stromal signature
SGCD	Stromal resident cells	Stromal signature
COL3A1	Stromal resident cells	Stromal signature
F13A1	Stromal resident cells	Stromal signature
OLFML1	Stromal resident cells	Stromal signature
IGSF6	Stromal resident cells	Stromal signature
COMP	Stromal resident cells	Stromal signature
HGF	Stromal resident cells	Stromal signature
GIMAP5	Stromal resident cells	Stromal signature
ABCA6	Stromal resident cells	Stromal signature
ITGAM	Stromal resident cells	Stromal signature
MAF	Stromal resident cells	Stromal signature
ITM2A	Stromal resident cells	Stromal signature
CLEC7A	Stromal resident cells	Stromal signature
ASPN	Stromal resident cells	Stromal signature
LRRC15	Stromal resident cells	Stromal signature
ERG	Stromal resident cells	Stromal signature
CD86	Stromal resident cells	Stromal signature
TRAT1	Stromal resident cells	Stromal signature
COL8A2	Stromal resident cells	Stromal signature
TCF21	Stromal resident cells	Stromal signature
CD93	Stromal resident cells	Stromal signature
CD163	Stromal resident cells	Stromal signature
GREM1	Stromal resident cells	Stromal signature
LMOD1	Stromal resident cells	Stromal signature
TLR2	Stromal resident cells	Stromal signature
ZEB2	Stromal resident cells	Stromal signature
C1QB	Stromal resident cells	Stromal signature
KCNJ8	Stromal resident cells	Stromal signature
KDR	Stromal resident cells	Stromal signature
CD33	Stromal resident cells	Stromal signature
RASGRP3	Stromal resident cells	Stromal signature
TNFSF4	Stromal resident cells	Stromal signature
CCR1	Stromal resident cells	Stromal signature
CSF1R	Stromal resident cells	Stromal signature
BTK	Stromal resident cells	Stromal signature
MFAP5	Stromal resident cells	Stromal signature
MXRA5	Stromal resident cells	Stromal signature
ISLR	Stromal resident cells	Stromal signature
ARHGAP28	Stromal resident cells	Stromal signature
ZFPM2	Stromal resident cells	Stromal signature
TLR7	Stromal resident cells	Stromal signature
ADAM12	Stromal resident cells	Stromal signature
OLFML2B	Stromal resident cells	Stromal signature
ENPP2	Stromal resident cells	Stromal signature
CILP	Stromal resident cells	Stromal signature
SIGLEC1	Stromal resident cells	Stromal signature
SPON2	Stromal resident cells	Stromal signature
PLXNC1	Stromal resident cells	Stromal signature
ADAMTS5	Stromal resident cells	Stromal signature
SAMSN1	Stromal resident cells	Stromal signature
CH25H	Stromal resident cells	Stromal signature
COL14A1	Stromal resident cells	Stromal signature
EMCN	Stromal resident cells	Stromal signature
RGS4	Stromal resident cells	Stromal signature
PCDH12	Stromal resident cells	Stromal signature
RARRES2	Stromal resident cells	Stromal signature
CD248	Stromal resident cells	Stromal signature
PDGFRB	Stromal resident cells	Stromal signature
C1QA	Stromal resident cells	Stromal signature
COL5A3	Stromal resident cells	Stromal signature
IGF1	Stromal resident cells	Stromal signature
SP140	Stromal resident cells	Stromal signature
TFEC	Stromal resident cells	Stromal signature
TNN	Stromal resident cells	Stromal signature
ATP8B4	Stromal resident cells	Stromal signature
ZNF423	Stromal resident cells	Stromal signature
FRZB	Stromal resident cells	Stromal signature
SERPING1	Stromal resident cells	Stromal signature
ENPEP	Stromal resident cells	Stromal signature
CD14	Stromal resident cells	Stromal signature
DIO2	Stromal resident cells	Stromal signature
FPR1	Stromal resident cells	Stromal signature
IL18R1	Stromal resident cells	Stromal signature
HDC	Stromal resident cells	Stromal signature
TXNDC3	Stromal resident cells	Stromal signature
PDE2A	Stromal resident cells	Stromal signature
RSAD2	Stromal resident cells	Stromal signature
ITIH5	Stromal resident cells	Stromal signature
FASLG	Stromal resident cells	Stromal signature
MMP3	Stromal resident cells	Stromal signature
NOX4	Stromal resident cells	Stromal signature
WNT2	Stromal resident cells	Stromal signature
LRRC32	Stromal resident cells	Stromal signature
CXCL9	Stromal resident cells	Stromal signature
ODZ4	Stromal resident cells	Stromal signature
FBLN2	Stromal resident cells	Stromal signature
EGFL6	Stromal resident cells	Stromal signature
IL1B	Stromal resident cells	Stromal signature
SPON1	Stromal resident cells	Stromal signature
CD200	Stromal resident cells	Stromal signature
FLNA	Stromal resident cells	EMT/stroma core genes
LOX	Stromal resident cells	EMT/stroma core genes
CTHRC1	Stromal resident cells	EMT/stroma core genes
COL6A3	Stromal resident cells	EMT/stroma core genes
MFAP5	Stromal resident cells	EMT/stroma core genes
TNC	Stromal resident cells	EMT/stroma core genes
FOXC2	Stromal resident cells	EMT/stroma core genes
COL6A2	Stromal resident cells	EMT/stroma core genes
CALD1	Stromal resident cells	EMT/stroma core genes
FBN1	Stromal resident cells	EMT/stroma core genes
LAP1	Stromal resident cells	EMT/stroma core genes
IGF1	Stromal resident cells	EMT/stroma core genes
FN1	Stromal resident cells	EMT/stroma core genes
SERPINE2	Stromal resident cells	EMT/stroma core genes
ECM1	Stromal resident cells	EMT/stroma core genes
LAMA2	Stromal resident cells	EMT/stroma core genes
VIM	Stromal resident cells	EMT/stroma core genes
CALU	Stromal resident cells	EMT/stroma core genes
PTGER3	Stromal resident cells	EMT/stroma core genes
EMP3	Stromal resident cells	EMT/stroma core genes
ANXA2	T cells	Adhesion molecules
ANXA5	T cells	Adhesion molecules
CD63	T cells	Adhesion molecules
CD81	T cells	Adhesion molecules
EFNB1	T cells	Adhesion molecules
EFNB2	T cells	Adhesion molecules
EFNB3	T cells	Adhesion molecules
ICAM1	T cells	Adhesion molecules
ICAM2	T cells	Adhesion molecules
LGALS1	T cells	Adhesion molecules
LGALS3	T cells	Adhesion molecules
PECAM1	T cells	Adhesion molecules
PF4	T cells	Adhesion molecules
TSPAN10	T cells	Adhesion molecules
VCAM1	T cells	Adhesion molecules
BLT1	T cells	Chemoattractants
CCL1	T cells	Chemoattractants
CCL2	T cells	Chemoattractants
CCL4	T cells	Chemoattractants
CCL5	T cells	Chemoattractants
CCL7	T cells	Chemoattractants
CXCL10	T cells	Chemoattractants
CXCL11	T cells	Chemoattractants
CXCL13	T cells	Chemoattractants
CXCL16	T cells	Chemoattractants
CXCL3	T cells	Chemoattractants
CXCL9	T cells	Chemoattractants
CXCR3	T cells	Chemoattractants
CXCR5	T cells	Chemoattractants
CXCR6	T cells	Chemoattractants
PF4	T cells	Chemoattractants
BTLA	T cells	Co-inhibitory
C10orf54	T cells	Co-inhibitory
CD160	T cells	Co-inhibitory
CD274	T cells	Co-inhibitory
CTLA4	T cells	Co-inhibitory
HAVCR2	T cells	Co-inhibitory
LAG3	T cells	Co-inhibitory
LAIR1	T cells	Co-inhibitory
LGALS9	T cells	Co-inhibitory
PDCD1	T cells	Co-inhibitory
PDCD1LG2	T cells	Co-inhibitory
PVR	T cells	Co-inhibitory
PVRIG	T cells	Co-inhibitory
TIGIT	T cells	Co-inhibitory
TNFRSF14	T cells	Co-inhibitory
CD226	T cells	Co-stimulatory
CD27	T cells	Co-stimulatory
CD28	T cells	Co-stimulatory
CD40	T cells	Co-stimulatory
CD40LG	T cells	Co-stimulatory
CD80	T cells	Co-stimulatory
CD86	T cells	Co-stimulatory
ICOS	T cells	Co-stimulatory
ICOSLG	T cells	Co-stimulatory
PVRL2	T cells	Co-stimulatory
TNFRSF25	T cells	Co-stimulatory
TNFRSF4	T cells	Co-stimulatory
TNFRSF9	T cells	Co-stimulatory
TNFSF4	T cells	Co-stimulatory
TNFSF9	T cells	Co-stimulatory
ACTA2	Stromal resident cells	Endothelial cell
EDNRA	Stromal resident cells	Endothelial cell
EDNRB	Stromal resident cells	Endothelial cell
FASLG	Stromal resident cells	Endothelial cell
FGFR1	Stromal resident cells	Endothelial cell
FGFR2	Stromal resident cells	Endothelial cell
FGFR3	Stromal resident cells	Endothelial cell
FGFR4	Stromal resident cells	Endothelial cell
FLT1	Stromal resident cells	Endothelial cell
FLT4	Stromal resident cells	Endothelial cell
KDR	Stromal resident cells	Endothelial cell
TNFSF10	Stromal resident cells	Endothelial cell
TNFSF12	Stromal resident cells	Endothelial cell
COL10A1	Stromal resident cells	Fibroblasts
COL11A1	Stromal resident cells	Fibroblasts
COL1A1	Stromal resident cells	Fibroblasts
COL3A1	Stromal resident cells	Fibroblasts
COL4A4	Stromal resident cells	Fibroblasts
COL5A2	Stromal resident cells	Fibroblasts
FN1	Stromal resident cells	Fibroblasts
ITGA7	Stromal resident cells	Fibroblasts
LAMB1	Stromal resident cells	Fibroblasts
LAMB2	Stromal resident cells	Fibroblasts
LAMB3	Stromal resident cells	Fibroblasts
NOS1	Stromal resident cells	Fibroblasts
NOS2	Stromal resident cells	Fibroblasts
NOS3	Stromal resident cells	Fibroblasts
PDGFRA	Stromal resident cells	Fibroblasts
PDPN	Stromal resident cells	Fibroblasts
SQSTM1	Stromal resident cells	Fibroblasts
TNC	Stromal resident cells	Fibroblasts
VIM	Stromal resident cells	Fibroblasts
CD14	T cells	Immune effector cells
CD302	T cells	Immune effector cells
CD68	T cells	Immune effector cells
CD74	T cells	Immune effector cells
GZMA	T cells	Immune effector cells
GZMB	T cells	Immune effector cells
GZMH	T cells	Immune effector cells
GZMK	T cells	Immune effector cells
GZMM	T cells	Immune effector cells
ITGAX	T cells	Immune effector cells
AC023512.1	Stromal resident cells	TGFb
ACVR1	Stromal resident cells	TGFb
ACVR1C	Stromal resident cells	TGFb
ACVR2A	Stromal resident cells	TGFb
ACVR2B	Stromal resident cells	TGFb
ACVRL1	Stromal resident cells	TGFb
AMH	Stromal resident cells	TGFb
AMHR2	Stromal resident cells	TGFb
BMP2	Stromal resident cells	TGFb
BMP4	Stromal resident cells	TGFb
BMP5	Stromal resident cells	TGFb
BMP6	Stromal resident cells	TGFb
BMP7	Stromal resident cells	TGFb
BMP8A	Stromal resident cells	TGFb
BMP8B	Stromal resident cells	TGFb
BMPR1A	Stromal resident cells	TGFb
BMPR1B	Stromal resident cells	TGFb
BMPR2	Stromal resident cells	TGFb
CDKN2B	Stromal resident cells	TGFb
CHRD	Stromal resident cells	TGFb
COMP	Stromal resident cells	TGFb
CREBBP	Stromal resident cells	TGFb
CUL1	Stromal resident cells	TGFb
DCN	Stromal resident cells	TGFb
E2F4	Stromal resident cells	TGFb
E2F5	Stromal resident cells	TGFb
EP300	Stromal resident cells	TGFb
FST	Stromal resident cells	TGFb
GDF5	Stromal resident cells	TGFb
GDF6	Stromal resident cells	TGFb
GDF7	Stromal resident cells	TGFb
ID1	Stromal resident cells	TGFb
ID2	Stromal resident cells	TGFb
ID3	Stromal resident cells	TGFb
ID4	Stromal resident cells	TGFb
IFNG	Stromal resident cells	TGFb
INHBA	Stromal resident cells	TGFb
INHBB	Stromal resident cells	TGFb
INHBC	Stromal resident cells	TGFb
INHBE	Stromal resident cells	TGFb
LEFTY1	Stromal resident cells	TGFb
LEFTY2	Stromal resident cells	TGFb
LTBP1	Stromal resident cells	TGFb
MAPK1	Stromal resident cells	TGFb
MAPK3	Stromal resident cells	TGFb
MYC	Stromal resident cells	TGFb
NODAL	Stromal resident cells	TGFb
NOG	Stromal resident cells	TGFb
PITX2	Stromal resident cells	TGFb
PPP2CA	Stromal resident cells	TGFb
PPP2CB	Stromal resident cells	TGFb
PPP2R1A	Stromal resident cells	TGFb
PPP2R1B	Stromal resident cells	TGFb
RBL1	Stromal resident cells	TGFb
RBL2	Stromal resident cells	TGFb
RBX1	Stromal resident cells	TGFb
RHOA	Stromal resident cells	TGFb
ROCK1	Stromal resident cells	TGFb
ROCK2	Stromal resident cells	TGFb
RPS6KB1	Stromal resident cells	TGFb
RPS6KB2	Stromal resident cells	TGFb
SKP1	Stromal resident cells	TGFb
SMAD1	Stromal resident cells	TGFb
SMAD2	Stromal resident cells	TGFb
SMAD3	Stromal resident cells	TGFb
SMAD4	Stromal resident cells	TGFb
SMAD5	Stromal resident cells	TGFb
SMAD6	Stromal resident cells	TGFb
SMAD7	Stromal resident cells	TGFb
SMAD9	Stromal resident cells	TGFb
SMURF1	Stromal resident cells	TGFb
SMURF2	Stromal resident cells	TGFb
SP1	Stromal resident cells	TGFb
TFDP1	Stromal resident cells	TGFb
TGFB1	Stromal resident cells	TGFb
TGFB2	Stromal resident cells	TGFb
TGFB3	Stromal resident cells	TGFb
TGFBR1	Stromal resident cells	TGFb
TGFBR2	Stromal resident cells	TGFb
THBS1	Stromal resident cells	TGFb
THBS2	Stromal resident cells	TGFb
THBS3	Stromal resident cells	TGFb
THBS4	Stromal resident cells	TGFb
TNF	Stromal resident cells	TGFb
ZFYVE16	Stromal resident cells	TGFb
ZFYVE9	Stromal resident cells	TGFb
